# Performance evaluation of structural variation detection using DNBSEQ whole-genome sequencing

**DOI:** 10.1101/2024.11.28.625961

**Authors:** Junhua Rao, Huijuan Luo, Dan An, Xinming Liang, Lihua Peng, Fang Chen

**Affiliations:** MGI Tech, Shenzhen 518083, China; BGI, Shenzhen 518083, China

## Abstract

DNBSEQ platforms have been widely used for variation detection, including single-nucleotide variants and short insertions and deletions, comparable to Illumina. However, the performance of structural variations (SVs) detection using DNBSEQ platforms remains unclear. We assessed SV detection using 40 tools on eight DNBSEQ and two Illumina NA12878 whole-genome sequencing datasets. We confirmed that the performance of SV detection on DNBSEQ and Illumina platforms is consistent when using the same tools, with high consistency in metrics of number, size, precision, and sensitivity. Furthermore, we integrated representative SV sets for both DNBSEQ (4,785 SVs) and Illumina (6,797 SVs) platforms. We found high consistency between the DNBSEQ and Illumina SV sets in terms of genomic characteristics, including repetitive regions, GC distribution, difficult-to-sequence regions, and gene features, indicating the value of both platforms in understanding repetitive regions and the genomic context of SVs. Our study provides a benchmark resource for further studies of SVs using DNBSEQ platforms.
