## Supplementary Data 1 for "Performance evaluation of structural variation detection using DNBSEQ whole-genome sequencing"

### Sheet: Sheet1
Supplementary Data 1. SV detection tools applied in this study
No.	Algorithm	Tool	WEB	split Chrs
1	RP_AS	BASIL-ANISE	https://github.com/seqan/anise_basil	N
2	RD	BICseq2	http://compbio.med.harvard.edu/BIC-seq/	Y
3	RP	BreakDancer	https://github.com/kenchen/breakdancer	Y
4	RP-SR	BreakSeek	https://www.ncbi.nlm.nih.gov/pmc/articles/PMC4538813/	Y
5	Other	BreakSeq2	http://bioinform.github.io/breakseq2/	N
6	RD	CNVnator	https://github.com/abyzovlab/CNVnator	N
7	RD	Control-FREEC	https://github.com/BoevaLab/FREEC	Y
8	RP-SR	DELLY	https://github.com/dellytools/delly	N
9	RP	DINUMT	https://github.com/mills-lab/dinumt	N
10	RP-SR-RD	ERDS	https://github.com/igm-team/ERDS	Y
11	AS	FermiKit	https://github.com/lh3/fermikit	N
12	RP-RD	GASVpro	https://github.com/youngmook/gasv	Y
13	RP-RD	GenomeSTRiP2	http://software.broadinstitute.org/software/genomestrip/genome-strip-20	N
14	RP-SR-AS	GRIDSS	https://github.com/PapenfussLab/gridss	N
15	RP-AS	Hydra-sv	https://code.google.com/archive/p/hydra-sv/	N
16	RD	iCopyDAV	https://github.com/vogetihrsh/icopydav	Y
17	RP-SR	indelMINER	https://github.com/ratan-lab/indelMINER	Y
18	RP-SR	IT IS	https://github.com/Chuan-Jiang/ITIS	N
19	AS	laSV	https://github.com/JialiUMassWengLab/laSV/tree/master	N
20	RP-SR-RD	Lumpy	https://github.com/arq5x/lumpy-sv	N
21	RP-SR-AS	Manta	https://github.com/Illumina/manta	N
22	RP-SR-RD	MATCHCLIP	https://github.com/yhwu/matchclips2	N
23	RP-SR	Meerkat	http://compbio.med.harvard.edu/Meerkat/	N
24	RP	MELT	https://melt.igs.umaryland.edu/manual.php	N
25	Other	MetaSV	http://bioinform.github.io/metasv/	N
26	AS	MindTheGap	https://github.com/GATB/MindTheGap	N
27	RD	PennCNV-seq	https://github.com/WGLab/PennCNV-Seq	Y
28	SR	Pindel	http://gmt.genome.wustl.edu/packages/pindel/user-manual.html	N
29	RP-SR-AS	PopIns	https://github.com/bkehr/popins	Y
30	RP-SR	PRISM	http://compbio.cs.toronto.edu/prism/	Y
31	RP-SR	RetroSeq	https://github.com/tk2/RetroSeq	N
32	SR	Socrates	https://github.com/jibsch/Socrates	N
33	RP-SR	SoftSV	https://sourceforge.net/projects/softsv/	Y
34	SR	Sprites	https://github.com/zhangzhen/sprites	Y
35	RP-SR-AS	SvABA	https://github.com/walaj/svaba	N
36	RP-SR-RD	SVelter	https://github.com/mills-lab/svelter	N
37	RP-SR	TEMP	https://github.com/JialiUMassWengLab/TEMP.git	N
38	RP-SR-RD	TIDDIT	https://github.com/SciLifeLab/TIDDIT	N
39	RP	Ulysses	http://www.lcqb.upmc.fr/ulysses/#__RefHeading__1337_1689076205	Y
40	RP-SR	Wham	https://github.com/zeeev/wham	N
