## Supplementary Data 2 for "Performance evaluation of structural variation detection using DNBSEQ whole-genome sequencing"

### Sheet: Sheet1
Supplementary Data 2. The whole genome sequencing data of NA12878 based on four sequencing platforms
Platform	Dataset	Length	Average depth (X)	Mapping rate (%)	Mismatch rate (%)	Properly paired rate (%)	Coverage ≥ 1X (%)	Median insert size (nt)	Strategy	Site	ERR	CNSA_DataID	Description	Web
BGISEQ-500	BGISEQ-500_PE100	PE100	37.44	99.22	0.57	97.71	99.12	343	PCR	Gigadb	ERR1799697 ERR1799698	-	updated PE100 data for datanote	http://gigadb.org/dataset/100274
BGISEQ-500	BGISEQ-500_PE150-1	PE150	29.63	99.59	0.62	97.85	98.99	469	PCR	CNSA	ERR2618717	CNX0001345	the 1st NA12878 PE150 dataset from BGISEQ-500	https://db.cngb.org/search/experiment/CNX0001345/
BGISEQ-500	BGISEQ-500_PE150-2	PE150	29.51	99.57	0.6	97.67	98.97	455	PCR	CNSA	ERR2438054	CNX0001346	the 2nd NA12878 PE150 dataset from BGISEQ-500	https://db.cngb.org/search/experiment/CNX0001346/
DNBSEQ-G400	DNBSEQ-G400_PE100	PE100	31.09	99.56	0.57	98.26	99.09	387	PCR	CNSA	-	CNX0001989	a demo data of NA12878 WGS PE100 from DNBSEQ-G400	https://db.cngb.org/search/experiment/CNX0001989/
DNBSEQ-G400	DNBSEQ-G400_PE150_PCR-1	PE150	30.83	99.54	0.72	97.74	98.99	369	PCR	CNSA	-	CNX0023580	the 1st demo data of NA12878 PCR WGS PE150 from DNBSEQ-G400	https://db.cngb.org/search/experiment/CNX0023580/
DNBSEQ-G400	DNBSEQ-G400_PE150_PCR-2	PE150	30.77	99.55	0.73	97.74	98.99	369	PCR	CNSA	-	CNX0023581	the 2nd demo data of NA12878 PCR WGS PE150 from DNBSEQ-G400	https://db.cngb.org/search/experiment/CNX0023581/
DNBSEQ-G400	DNBSEQ-G400_PE150_PCRfree-1	PE150	31.13	99.6	0.88	97.56	98.98	403	PCRfree	CNSA	-	CNX0023582	the 1st demo data of NA12878 PCRfree WGS PE150 from DNBSEQ-G400	https://db.cngb.org/search/experiment/CNX0023582/
DNBSEQ-G400	DNBSEQ-G400_PE150_PCRfree-2	PE150	31.07	99.6	0.96	97.56	98.99	403	PCRfree	CNSA	-	CNX0023583	the 2nd demo data of NA12878 PCRfree WGS PE150 from DNBSEQ-G400	https://db.cngb.org/search/experiment/CNX0023583/
HiSeq2500	HiSeq2500_PE150	PE150	31.91	99.31	0.44	98.02	99	498	PCRfree	NCBI	-	-	downloaded PE148 data for comparsion	ftp://ftp.ncbi.nlm.nih.gov/giab/ftp/data/NA12878/NIST_NA12878_HG001_HiSeq_300x/
NovaSeq6000	NovaSeq6000_PE150	PE150	29.3	99.06	0.78	96.53	99.06	576	PCR	CNSA	ERR2438055	CNX0001347	a NA12878 PE150 dataset from NovaSeq6000, BaseSpace	https://db.cngb.org/search/experiment/CNX0001347/
