## Supplementary Data 3 for "Performance evaluation of structural variation detection using DNBSEQ whole-genome sequencing"

### Sheet: Sheet1
Supplementary Data 3. Number and size statistics of SVs detected on ten datasets by 40 tools, respectively
Tool	Dataset	DEL		DUP		INS		INV		TRA
		Number	Size(bp)	Number	Size(bp)	Number	Size(bp)	Number	Size(bp)	Number	Size(bp)
BASIL-ANISE	BGISEQ-500_PE100	-	-	-	-	6667	6667	-	-	-	-
	BGISEQ-500_PE150-1	-	-	-	-	5333	5333	-	-	-	-
	BGISEQ-500_PE150-2	-	-	-	-	4985	4985	-	-	-	-
	MGISEQ-2000_PE100	-	-	-	-	7005	7005	-	-	-	-
	MGISEQ-2000_PE150_PCR-1	-	-	-	-	5973	5973	-	-	-	-
	MGISEQ-2000_PE150_PCR-2	-	-	-	-	6291	6291	-	-	-	-
	MGISEQ-2000_PE150_PCRfree-1	-	-	-	-	6072	6072	-	-	-	-
	MGISEQ-2000_PE150_PCRfree-2	-	-	-	-	5839	5839	-	-	-	-
	HiSeq2500_PE150	-	-	-	-	3805	3805	-	-	-	-
	NovaSeq6000_PE150	-	-	-	-	4687	4687	-	-	-	-
BICseq2	BGISEQ-500_PE100	2578	25546297	2263	24611971	-	-	-	-	-	-
BICseq2	BGISEQ-500_PE150-1	2255	22891622	1343	23659647	-	-	-	-	-	-
BICseq2	BGISEQ-500_PE150-2	2574	23161872	1388	23244959	-	-	-	-	-	-
BICseq2	MGISEQ-2000_PE100	2514	22601174	1786	22291152	-	-	-	-	-	-
BICseq2	MGISEQ-2000_PE150_PCR-1	1807	19027881	1335	21322385	-	-	-	-	-	-
BICseq2	MGISEQ-2000_PE150_PCR-2	1794	20645624	1371	22583055	-	-	-	-	-	-
BICseq2	MGISEQ-2000_PE150_PCRfree-1	1685	20543533	1368	23115953	-	-	-	-	-	-
BICseq2	MGISEQ-2000_PE150_PCRfree-2	1678	21018918	1395	23126541	-	-	-	-	-	-
BICseq2	HiSeq2500_PE150	1536	21935910	1251	22833660	-	-	-	-	-	-
BICseq2	NovaSeq6000_PE150	814	21351986	1313	23036798	-	-	-	-	-	-
BreakDancer	BGISEQ-500_PE100	3050	44845885	-	-	2346	655874	274	58378378	5209	-
BreakDancer	BGISEQ-500_PE150-1	2112	32980367	-	-	1072	408579	255	53504931	2682	-
BreakDancer	BGISEQ-500_PE150-2	2736	34196950	-	-	713	221517	245	49247715	1282	-
BreakDancer	MGISEQ-2000_PE100	2595	36572557	-	-	1325	436933	245	53026757	3878	-
BreakDancer	MGISEQ-2000_PE150_PCR-1	2207	30409815	-	-	1700	480550	240	50385620	5240	-
BreakDancer	MGISEQ-2000_PE150_PCR-2	2198	28154954	-	-	1656	467177	242	52131208	5440	-
BreakDancer	MGISEQ-2000_PE150_PCRfree-1	2046	31096308	-	-	1604	492391	224	57585600	8773	-
BreakDancer	MGISEQ-2000_PE150_PCRfree-2	2082	31723600	-	-	1610	501903	231	52480637	8652	-
BreakDancer	HiSeq2500_PE150	1492	40067947	-	-	1799	744551	269	62289301	7903	-
BreakDancer	NovaSeq6000_PE150	1945	39867560	-	-	1346	663422	270	58106676	3001	-
BreakSeek	BGISEQ-500_PE100	-	-	-	-	-	-	-	-	-	-
BreakSeek	BGISEQ-500_PE150-1	96	5180	-	-	-	-	-	-	-	-
BreakSeek	BGISEQ-500_PE150-2	87	4736	-	-	-	-	-	-	-	-
BreakSeek	MGISEQ-2000_PE100	-	-	-	-	-	-	-	-	-	-
BreakSeek	MGISEQ-2000_PE150_PCR-1	83	4521	-	-	-	-	-	-	-	-
BreakSeek	MGISEQ-2000_PE150_PCR-2	107	5864	-	-	-	-	-	-	-	-
BreakSeek	MGISEQ-2000_PE150_PCRfree-1	86	4690	-	-	-	-	-	-	-	-
BreakSeek	MGISEQ-2000_PE150_PCRfree-2	93	5032	-	-	-	-	-	-	-	-
BreakSeek	HiSeq2500_PE150	151	8298	-	-	-	-	-	-	-	-
BreakSeek	NovaSeq6000_PE150	236	16566	-	-	-	-	-	-	-	-
BreakSeq2	BGISEQ-500_PE100	1259	4058950	-	-	132	535863	-	-	-	-
BreakSeq2	BGISEQ-500_PE150-1	2089	5245529	-	-	130	536376	-	-	-	-
BreakSeq2	BGISEQ-500_PE150-2	2079	6301655	-	-	129	502369	-	-	-	-
BreakSeq2	MGISEQ-2000_PE100	2164	6280231	-	-	130	526262	-	-	-	-
BreakSeq2	MGISEQ-2000_PE150_PCR-1	2093	6012479	-	-	136	556838	-	-	-	-
BreakSeq2	MGISEQ-2000_PE150_PCR-2	2091	5655885	-	-	133	548865	-	-	-	-
BreakSeq2	MGISEQ-2000_PE150_PCRfree-1	2104	5354943	-	-	136	537214	-	-	-	-
BreakSeq2	MGISEQ-2000_PE150_PCRfree-2	2088	4787982	-	-	134	537286	-	-	-	-
BreakSeq2	HiSeq2500_PE150	268	1744214	-	-	119	467644	-	-	-	-
BreakSeq2	NovaSeq6000_PE150	563	4148917	-	-	135	511856	-	-	-	-
CNVnator	BGISEQ-500_PE100	910	23704815	599	15506399	-	-	-	-	-	-
CNVnator	BGISEQ-500_PE150-1	861	25038561	524	16128374	-	-	-	-	-	-
CNVnator	BGISEQ-500_PE150-2	949	26378299	503	15582503	-	-	-	-	-	-
CNVnator	MGISEQ-2000_PE100	938	25108088	613	16771438	-	-	-	-	-	-
CNVnator	MGISEQ-2000_PE150_PCR-1	719	22873019	503	14483303	-	-	-	-	-	-
CNVnator	MGISEQ-2000_PE150_PCR-2	710	23493560	486	14460486	-	-	-	-	-	-
CNVnator	MGISEQ-2000_PE150_PCRfree-1	787	24057487	481	14495131	-	-	-	-	-	-
CNVnator	MGISEQ-2000_PE150_PCRfree-2	812	24088562	473	14714723	-	-	-	-	-	-
CNVnator	HiSeq2500_PE150	787	24810487	488	15864788	-	-	-	-	-	-
CNVnator	NovaSeq6000_PE150	560	22839260	474	17725224	-	-	-	-	-	-
Control-FREEC	BGISEQ-500_PE100	48	7599048	185	14459185	-	-	-	-	-	-
Control-FREEC	BGISEQ-500_PE150-1	49	7945049	152	13077152	-	-	-	-	-	-
Control-FREEC	BGISEQ-500_PE150-2	48	8217048	142	12562142	-	-	-	-	-	-
Control-FREEC	MGISEQ-2000_PE100	47	7626047	189	15180189	-	-	-	-	-	-
Control-FREEC	MGISEQ-2000_PE150_PCR-1	50	7733050	178	14240178	-	-	-	-	-	-
Control-FREEC	MGISEQ-2000_PE150_PCR-2	52	9156052	165	13269165	-	-	-	-	-	-
Control-FREEC	MGISEQ-2000_PE150_PCRfree-1	53	8203053	156	12699156	-	-	-	-	-	-
Control-FREEC	MGISEQ-2000_PE150_PCRfree-2	48	7935048	166	14511166	-	-	-	-	-	-
Control-FREEC	HiSeq2500_PE150	48	9049048	164	13466164	-	-	-	-	-	-
Control-FREEC	NovaSeq6000_PE150	46	7359046	162	12947162	-	-	-	-	-	-
DELLY	BGISEQ-500_PE100	1787	52753934	639	54229694	-	-	432	93712349	8409	-
DELLY	BGISEQ-500_PE150-1	1369	40900655	571	38363578	-	-	400	82527853	4857	-
DELLY	BGISEQ-500_PE150-2	1997	42058044	463	36611896	-	-	391	86531411	4098	-
DELLY	MGISEQ-2000_PE100	1581	38560012	489	42504395	-	-	381	77857908	2997	-
DELLY	MGISEQ-2000_PE150_PCR-1	1503	36997819	740	44777427	-	-	356	84404337	2998	-
DELLY	MGISEQ-2000_PE150_PCR-2	1505	38494437	721	45150353	-	-	330	80127013	2989	-
DELLY	MGISEQ-2000_PE150_PCRfree-1	1390	37553715	640	43576731	-	-	352	89568675	2845	-
DELLY	MGISEQ-2000_PE150_PCRfree-2	1382	34783857	634	34509061	-	-	352	83456671	2774	-
DELLY	HiSeq2500_PE150	1395	49573580	802	47953461	-	-	408	96597203	6172	-
DELLY	NovaSeq6000_PE150	1427	45563223	649	39451062	-	-	404	98191740	6656	-
DINUMT	BGISEQ-500_PE100	-	-	-	-	10	36430	-	-	-	-
DINUMT	BGISEQ-500_PE150-1	-	-	-	-	9	3045	-	-	-	-
DINUMT	BGISEQ-500_PE150-2	-	-	-	-	5	3015	-	-	-	-
DINUMT	MGISEQ-2000_PE100	-	-	-	-	6	8710	-	-	-	-
DINUMT	MGISEQ-2000_PE150_PCR-1	-	-	-	-	9	10382	-	-	-	-
DINUMT	MGISEQ-2000_PE150_PCR-2	-	-	-	-	11	9951	-	-	-	-
DINUMT	MGISEQ-2000_PE150_PCRfree-1	-	-	-	-	18	10695	-	-	-	-
DINUMT	MGISEQ-2000_PE150_PCRfree-2	-	-	-	-	12	12697	-	-	-	-
DINUMT	HiSeq2500_PE150	-	-	-	-	4	7837	-	-	-	-
DINUMT	NovaSeq6000_PE150	-	-	-	-	5	3859	-	-	-	-
ERDS	BGISEQ-500_PE100	1737	5564487	1858	16341658	-	-	-	-	-	-
ERDS	BGISEQ-500_PE150-1	1087	5730797	8480	23358280	-	-	-	-	-	-
ERDS	BGISEQ-500_PE150-2	1467	5808184	10771	26125571	-	-	-	-	-	-
ERDS	MGISEQ-2000_PE100	1535	6419131	3622	17915422	-	-	-	-	-	-
ERDS	MGISEQ-2000_PE150_PCR-1	1301	6257390	5249	19038449	-	-	-	-	-	-
ERDS	MGISEQ-2000_PE150_PCR-2	1319	6318022	4932	18811732	-	-	-	-	-	-
ERDS	MGISEQ-2000_PE150_PCRfree-1	1099	5727667	6982	21029182	-	-	-	-	-	-
ERDS	MGISEQ-2000_PE150_PCRfree-2	1169	6377624	7574	21708774	-	-	-	-	-	-
ERDS	HiSeq2500_PE150	763	4613215	5628	19977828	-	-	-	-	-	-
ERDS	NovaSeq6000_PE150	818	5501161	4249	18059849	-	-	-	-	-	-
FermiKit	BGISEQ-500_PE100	2104	4679514	-	-	221	20158	-	-	-	-
FermiKit	BGISEQ-500_PE150-1	2444	6890621	-	-	260	37874	-	-	-	-
FermiKit	BGISEQ-500_PE150-2	2382	8023504	-	-	269	40753	-	-	-	-
FermiKit	MGISEQ-2000_PE100	1888	3018152	-	-	181	18101	-	-	-	-
FermiKit	MGISEQ-2000_PE150_PCR-1	2711	9913289	-	-	360	52113	-	-	-	-
FermiKit	MGISEQ-2000_PE150_PCR-2	2775	7359045	-	-	383	59909	-	-	-	-
FermiKit	MGISEQ-2000_PE150_PCRfree-1	2616	8795412	-	-	326	57169	-	-	-	-
FermiKit	MGISEQ-2000_PE150_PCRfree-2	2638	9701094	-	-	334	55729	-	-	-	-
FermiKit	HiSeq2500_PE150	2581	5553160	-	-	383	45879	-	-	-	-
FermiKit	NovaSeq6000_PE150	2888	5676260	-	-	364	48526	-	-	-	-
GASVpro	BGISEQ-500_PE100	564	22644089	-	-	-	-	1	35840	-	-
GASVpro	BGISEQ-500_PE150-1	520	22636768	-	-	-	-	3	2926	-	-
GASVpro	BGISEQ-500_PE150-2	546	23162167	-	-	-	-	1	21870	-	-
GASVpro	MGISEQ-2000_PE100	557	24659957	-	-	-	-	3	40955	-	-
GASVpro	MGISEQ-2000_PE150_PCR-1	562	24546181	-	-	-	-	1	184	-	-
GASVpro	MGISEQ-2000_PE150_PCR-2	528	20594949	-	-	-	-	-	-	-	-
GASVpro	MGISEQ-2000_PE150_PCRfree-1	486	15738764	-	-	-	-	1	2783	-	-
GASVpro	MGISEQ-2000_PE150_PCRfree-2	460	17301703	-	-	-	-	2	37298	-	-
GASVpro	HiSeq2500_PE150	515	20360348	-	-	-	-	1	35850	-	-
GASVpro	NovaSeq6000_PE150	390	19654308	-	-	-	-	2	26818	-	-
GRIDSS	BGISEQ-500_PE100	2707	34546230	793	33868641	134	17908	409	69469960	5094	-
GRIDSS	BGISEQ-500_PE150-1	4158	27762237	1264	27367695	829	173682	428	71165872	2232	-
GRIDSS	BGISEQ-500_PE150-2	4216	34983366	1277	31904387	844	176640	395	67255453	1822	-
GRIDSS	MGISEQ-2000_PE100	3252	30917517	941	32968048	459	121164	383	75805085	1682	-
GRIDSS	MGISEQ-2000_PE150_PCR-1	4085	22658270	1300	24343754	630	118662	320	52737766	2177	-
GRIDSS	MGISEQ-2000_PE150_PCR-2	4002	21961512	1316	19297509	628	115869	325	50271468	2095	-
GRIDSS	MGISEQ-2000_PE150_PCRfree-1	3880	22702123	1227	22076814	696	140682	339	54515309	2623	-
GRIDSS	MGISEQ-2000_PE150_PCRfree-2	3826	22289986	1170	18154030	715	141971	322	45805668	2760	-
GRIDSS	HiSeq2500_PE150	2615	42540736	843	37284339	153	18057	380	76018756	1878	-
GRIDSS	NovaSeq6000_PE150	3836	37030681	1182	28852830	183	34771	419	83599852	2799	-
GenomeSTRiP	BGISEQ-500_PE100	1528	73681726	-	-	-	-	-	-	-	-
GenomeSTRiP	BGISEQ-500_PE150-1	1376	53259988	-	-	-	-	-	-	-	-
GenomeSTRiP	BGISEQ-500_PE150-2	1659	57063547	-	-	-	-	-	-	-	-
GenomeSTRiP	MGISEQ-2000_PE100	1449	55322097	-	-	-	-	-	-	-	-
GenomeSTRiP	MGISEQ-2000_PE150_PCR-1	1515	51456201	-	-	-	-	-	-	-	-
GenomeSTRiP	MGISEQ-2000_PE150_PCR-2	1498	51618858	-	-	-	-	-	-	-	-
GenomeSTRiP	MGISEQ-2000_PE150_PCRfree-1	1368	50913237	-	-	-	-	-	-	-	-
GenomeSTRiP	MGISEQ-2000_PE150_PCRfree-2	1411	55330649	-	-	-	-	-	-	-	-
GenomeSTRiP	HiSeq2500_PE150	1235	63147289	-	-	-	-	-	-	-	-
GenomeSTRiP	NovaSeq6000_PE150	1214	56692812	-	-	-	-	-	-	-	-
Hydra-sv	BGISEQ-500_PE100	4080	458613166	-	-	-	-	-	-	-	-
Hydra-sv	BGISEQ-500_PE150-1	2565	317788831	-	-	-	-	-	-	-	-
Hydra-sv	BGISEQ-500_PE150-2	3619	314256776	-	-	-	-	-	-	-	-
Hydra-sv	MGISEQ-2000_PE100	3438	379564070	-	-	-	-	-	-	-	-
Hydra-sv	MGISEQ-2000_PE150_PCR-1	2832	299594009	-	-	-	-	-	-	-	-
Hydra-sv	MGISEQ-2000_PE150_PCR-2	2881	302752895	-	-	-	-	-	-	-	-
Hydra-sv	MGISEQ-2000_PE150_PCRfree-1	2614	323347209	-	-	-	-	-	-	-	-
Hydra-sv	MGISEQ-2000_PE150_PCRfree-2	2675	307894566	-	-	-	-	-	-	-	-
Hydra-sv	HiSeq2500_PE150	2772	369375602	-	-	-	-	-	-	-	-
Hydra-sv	NovaSeq6000_PE150	4410	481955090	-	-	-	-	-	-	-	-
INDELMINER	BGISEQ-500_PE100	2694	3297961	-	-	-	-	-	-	-	-
INDELMINER	BGISEQ-500_PE150-1	2318	1786901	-	-	-	-	-	-	-	-
INDELMINER	BGISEQ-500_PE150-2	2165	1644891	-	-	-	-	-	-	-	-
INDELMINER	MGISEQ-2000_PE100	2659	3473169	-	-	-	-	-	-	-	-
INDELMINER	MGISEQ-2000_PE150_PCR-1	1928	1263915	-	-	-	-	-	-	-	-
INDELMINER	MGISEQ-2000_PE150_PCR-2	1928	1036186	-	-	-	-	-	-	-	-
INDELMINER	MGISEQ-2000_PE150_PCRfree-1	1713	1359904	-	-	-	-	-	-	-	-
INDELMINER	MGISEQ-2000_PE150_PCRfree-2	1622	1045797	-	-	-	-	-	-	-	-
INDELMINER	HiSeq2500_PE150	2493	3810489	-	-	-	-	-	-	-	-
INDELMINER	NovaSeq6000_PE150	4903	3999760	-	-	-	-	-	-	-	-
ITIS	BGISEQ-500_PE100	-	-	-	-	1270	323083	-	-	-	-
ITIS	BGISEQ-500_PE150-1	-	-	-	-	761	211182	-	-	-	-
ITIS	BGISEQ-500_PE150-2	-	-	-	-	772	213691	-	-	-	-
ITIS	MGISEQ-2000_PE100	-	-	-	-	264	70077	-	-	-	-
ITIS	MGISEQ-2000_PE150_PCR-1	-	-	-	-	809	225319	-	-	-	-
ITIS	MGISEQ-2000_PE150_PCR-2	-	-	-	-	817	225576	-	-	-	-
ITIS	MGISEQ-2000_PE150_PCRfree-1	-	-	-	-	839	227730	-	-	-	-
ITIS	MGISEQ-2000_PE150_PCRfree-2	-	-	-	-	754	210088	-	-	-	-
ITIS	HiSeq2500_PE150	-	-	-	-	245	66388	-	-	-	-
ITIS	NovaSeq6000_PE150	-	-	-	-	480	126477	-	-	-	-
Lumpy	BGISEQ-500_PE100	2654	39938443	696	46017569	-	-	65	1607173	3728	-
Lumpy	BGISEQ-500_PE150-1	2495	35704529	525	33246801	-	-	64	2740916	2556	-
Lumpy	BGISEQ-500_PE150-2	2981	39308235	524	33767395	-	-	55	2517821	2309	-
Lumpy	MGISEQ-2000_PE100	2738	32950601	539	38353940	-	-	65	1409803	1725	-
Lumpy	MGISEQ-2000_PE150_PCR-1	2710	32561087	549	31999997	-	-	42	1509808	1910	-
Lumpy	MGISEQ-2000_PE150_PCR-2	2697	36457362	560	30069132	-	-	39	1117442	1905	-
Lumpy	MGISEQ-2000_PE150_PCRfree-1	2561	28741308	506	35835579	-	-	41	1390853	1805	-
Lumpy	MGISEQ-2000_PE150_PCRfree-2	2538	27097097	510	33131719	-	-	51	1770816	1812	-
Lumpy	HiSeq2500_PE150	1644	34555567	593	40446676	-	-	86	2033183	3024	-
Lumpy	NovaSeq6000_PE150	4360	39224157	523	33819719	-	-	86	7843706	2063	-
MATCHCLIP	BGISEQ-500_PE100	989	4095002	480	4076818	-	-	-	-	-	-
MATCHCLIP	BGISEQ-500_PE150-1	1107	7544163	406	16741627	-	-	-	-	-	-
MATCHCLIP	BGISEQ-500_PE150-2	1262	5900911	415	10933082	-	-	-	-	-	-
MATCHCLIP	MGISEQ-2000_PE100	1258	5379435	440	5374025	-	-	-	-	-	-
MATCHCLIP	MGISEQ-2000_PE150_PCR-1	1066	4385447	432	11875588	-	-	-	-	-	-
MATCHCLIP	MGISEQ-2000_PE150_PCR-2	1049	4274614	446	10034164	-	-	-	-	-	-
MATCHCLIP	MGISEQ-2000_PE150_PCRfree-1	1042	4571701	352	8736481	-	-	-	-	-	-
MATCHCLIP	MGISEQ-2000_PE150_PCRfree-2	1065	4826809	342	8832953	-	-	-	-	-	-
MATCHCLIP	HiSeq2500_PE150	563	2721582	2530	25466533	-	-	-	-	-	-
MATCHCLIP	NovaSeq6000_PE150	689	5039516	311	10373428	-	-	-	-	-	-
MELT	BGISEQ-500_PE100	-	-	-	-	2467	1710671	-	-	-	-
MELT	BGISEQ-500_PE150-1	-	-	-	-	1548	1592125	-	-	-	-
MELT	BGISEQ-500_PE150-2	-	-	-	-	1527	1572429	-	-	-	-
MELT	MGISEQ-2000_PE100	-	-	-	-	1582	1541081	-	-	-	-
MELT	MGISEQ-2000_PE150_PCR-1	-	-	-	-	1511	1460890	-	-	-	-
MELT	MGISEQ-2000_PE150_PCR-2	-	-	-	-	1515	1519751	-	-	-	-
MELT	MGISEQ-2000_PE150_PCRfree-1	-	-	-	-	1576	1594300	-	-	-	-
MELT	MGISEQ-2000_PE150_PCRfree-2	-	-	-	-	1590	1524873	-	-	-	-
MELT	HiSeq2500_PE150	-	-	-	-	1293	1522754	-	-	-	-
MELT	NovaSeq6000_PE150	-	-	-	-	1680	1861997	-	-	-	-
Manta	BGISEQ-500_PE100	2768	10581783	132	8215045	1159	76727	-	-	878	-
Manta	BGISEQ-500_PE150-1	4234	8609919	403	12851002	1767	198152	-	-	1250	-
Manta	BGISEQ-500_PE150-2	4246	11332692	420	11263976	1853	208362	-	-	1302	-
Manta	MGISEQ-2000_PE100	3466	7675861	378	7299579	1641	190641	-	-	994	-
Manta	MGISEQ-2000_PE150_PCR-1	4150	11164014	407	9253403	1759	209879	-	-	1336	-
Manta	MGISEQ-2000_PE150_PCR-2	4148	10850794	448	12505135	1769	206688	-	-	1320	-
Manta	MGISEQ-2000_PE150_PCRfree-1	4075	11704419	398	5297702	1687	195909	-	-	1246	-
Manta	MGISEQ-2000_PE150_PCRfree-2	3991	9850169	404	10829592	1609	180652	-	-	1272	-
Manta	HiSeq2500_PE150	3041	8295948	104	9163913	1722	142550	-	-	996	-
Manta	NovaSeq6000_PE150	2919	10659300	145	7985185	2034	206878	-	-	982	-
Meerkat	BGISEQ-500_PE100	3058	24252353	203	13733519	147	157565	119	37478216	1108	-
Meerkat	BGISEQ-500_PE150-1	2468	11425488	127	12228602	105	93278	102	32032434	670	-
Meerkat	BGISEQ-500_PE150-2	2459	15790719	136	10371905	107	95326	105	34815967	708	-
Meerkat	MGISEQ-2000_PE100	2731	20949043	200	17564073	113	154239	103	29291071	1003	-
Meerkat	MGISEQ-2000_PE150_PCR-1	2686	26993081	211	18391117	152	352193	126	43154592	997	-
Meerkat	MGISEQ-2000_PE150_PCR-2	2709	18417928	196	30170108	166	73953	143	53860622	986	-
Meerkat	MGISEQ-2000_PE150_PCRfree-1	2624	25725375	169	17630356	144	212008	121	36839548	814	-
Meerkat	MGISEQ-2000_PE150_PCRfree-2	2553	24330328	148	13757870	147	57712	109	35940798	766	-
Meerkat	HiSeq2500_PE150	1922	18069957	124	16995243	91	40218	94	25821244	578	-
Meerkat	NovaSeq6000_PE150	1851	13636675	118	16767780	120	832586	112	38237369	558	-
MetaSV	BGISEQ-500_PE100	2510	11309153	3253	40853100	736	45729	52	3114583	-	-
MetaSV	BGISEQ-500_PE150-1	2413	9414570	1803	34527598	1500	135129	60	5232037	-	-
MetaSV	BGISEQ-500_PE150-2	1892	5433219	1173	21101751	665	166235	9	580407	-	-
MetaSV	MGISEQ-2000_PE100	2509	9112344	2795	36235006	739	76708	49	2477300	-	-
MetaSV	MGISEQ-2000_PE150_PCR-1	2435	11182765	1804	35549857	1640	149594	57	4467420	-	-
MetaSV	MGISEQ-2000_PE150_PCR-2	2426	11629252	1849	33515872	1644	149061	52	2535153	-	-
MetaSV	MGISEQ-2000_PE150_PCRfree-1	2378	9027955	1704	34494658	1366	122079	49	4625705	-	-
MetaSV	MGISEQ-2000_PE150_PCRfree-2	2390	9590208	1668	35162190	1343	124329	51	4976080	-	-
MetaSV	HiSeq2500_PE150	1313	10040922	1772	33467470	1977	147287	44	3284060	-	-
MetaSV	NovaSeq6000_PE150	691	4617003	925	21250364	150	11438	6	264737	-	-
MindTheGap	BGISEQ-500_PE100	-	-	-	-	1080	334519	-	-	-	-
MindTheGap	BGISEQ-500_PE150-1	-	-	-	-	1029	305080	-	-	-	-
MindTheGap	BGISEQ-500_PE150-2	-	-	-	-	1036	298566	-	-	-	-
MindTheGap	MGISEQ-2000_PE100	-	-	-	-	1099	323745	-	-	-	-
MindTheGap	MGISEQ-2000_PE150_PCR-1	-	-	-	-	1047	317373	-	-	-	-
MindTheGap	MGISEQ-2000_PE150_PCR-2	-	-	-	-	1031	316957	-	-	-	-
MindTheGap	MGISEQ-2000_PE150_PCRfree-1	-	-	-	-	966	286504	-	-	-	-
MindTheGap	MGISEQ-2000_PE150_PCRfree-2	-	-	-	-	970	289684	-	-	-	-
MindTheGap	HiSeq2500_PE150	-	-	-	-	1325	368887	-	-	-	-
MindTheGap	NovaSeq6000_PE150	-	-	-	-	1338	372792	-	-	-	-
PRISM	BGISEQ-500_PE100	6326	57295163	-	-	26	1377	172	49103236	-	-
PRISM	BGISEQ-500_PE150-1	3673	16667983	-	-	265	18065	101	26837510	-	-
PRISM	BGISEQ-500_PE150-2	3534	19860925	-	-	249	17024	119	23814693	-	-
PRISM	MGISEQ-2000_PE100	5401	44981520	-	-	46	2523	169	35420742	-	-
PRISM	MGISEQ-2000_PE150_PCR-1	3775	22069102	-	-	252	17026	104	23077708	-	-
PRISM	MGISEQ-2000_PE150_PCR-2	3752	16226841	-	-	259	17584	110	26177511	-	-
PRISM	MGISEQ-2000_PE150_PCRfree-1	3584	22812819	-	-	246	16571	104	22198337	-	-
PRISM	MGISEQ-2000_PE150_PCRfree-2	3518	17009246	-	-	237	15868	90	19483351	-	-
PRISM	HiSeq2500_PE150	3994	22583052	-	-	269	17874	93	25984149	-	-
PRISM	NovaSeq6000_PE150	5224	22033238	-	-	288	19043	87	18758873	-	-
PennCNV-Seq	BGISEQ-500_PE100	8528	39766250	2101	17879120	-	-	-	-	-	-
PennCNV-Seq	BGISEQ-500_PE150-1	19570	67491987	2965	21392235	-	-	-	-	-	-
PennCNV-Seq	BGISEQ-500_PE150-2	19429	66159962	2711	19197493	-	-	-	-	-	-
PennCNV-Seq	MGISEQ-2000_PE100	9317	40757371	2069	17696289	-	-	-	-	-	-
PennCNV-Seq	MGISEQ-2000_PE150_PCR-1	7830	35998945	2384	17755501	-	-	-	-	-	-
PennCNV-Seq	MGISEQ-2000_PE150_PCR-2	8138	37291417	2245	17691648	-	-	-	-	-	-
PennCNV-Seq	MGISEQ-2000_PE150_PCRfree-1	15325	57624661	2359	17497035	-	-	-	-	-	-
PennCNV-Seq	MGISEQ-2000_PE150_PCRfree-2	15070	57220032	2452	17639111	-	-	-	-	-	-
PennCNV-Seq	HiSeq2500_PE150	17874	65809159	4818	34064710	-	-	-	-	-	-
PennCNV-Seq	NovaSeq6000_PE150	4532	30171040	12065	61012266	-	-	-	-	-	-
Pindel	BGISEQ-500_PE100	5469	75356462	2560	77058858	9	732	5871	39258255	-	-
Pindel	BGISEQ-500_PE150-1	8195	61110924	1314	55722487	540	53801	4447	46333429	-	-
Pindel	BGISEQ-500_PE150-2	859	11558422	158	9331655	65	6316	443	5378059	-	-
Pindel	MGISEQ-2000_PE100	4910	62072845	1957	63020367	6	489	4123	33290564	-	-
Pindel	MGISEQ-2000_PE150_PCR-1	8270	58965793	1422	54314736	528	52340	4033	43045698	-	-
Pindel	MGISEQ-2000_PE150_PCR-2	8326	61116066	1521	55794905	577	57139	4111	42528302	-	-
Pindel	MGISEQ-2000_PE150_PCRfree-1	8121	55426564	1323	54631347	458	45740	3982	40526705	-	-
Pindel	MGISEQ-2000_PE150_PCRfree-2	7913	58655963	1299	54145871	433	43037	3989	41406622	-	-
Pindel	HiSeq2500_PE150	8408	55352608	1466	49286548	715	70174	2859	41171782	-	-
Pindel	NovaSeq6000_PE150	822	4712011	108	6095080	61	5962	247	4984694	-	-
Popins	BGISEQ-500_PE100	-	-	-	-	28	4291	-	-	-	-
Popins	BGISEQ-500_PE150-1	-	-	-	-	224	44160	-	-	-	-
Popins	BGISEQ-500_PE150-2	-	-	-	-	219	45706	-	-	-	-
Popins	MGISEQ-2000_PE100	-	-	-	-	68	10126	-	-	-	-
Popins	MGISEQ-2000_PE150_PCR-1	-	-	-	-	169	32357	-	-	-	-
Popins	MGISEQ-2000_PE150_PCR-2	-	-	-	-	180	35388	-	-	-	-
Popins	MGISEQ-2000_PE150_PCRfree-1	-	-	-	-	152	29300	-	-	-	-
Popins	MGISEQ-2000_PE150_PCRfree-2	-	-	-	-	166	35883	-	-	-	-
Popins	HiSeq2500_PE150	-	-	-	-	127	22950	-	-	-	-
Popins	NovaSeq6000_PE150	-	-	-	-	171	34903	-	-	-	-
RetroSeq	BGISEQ-500_PE100	-	-	-	-	48275	48275	-	-	-	-
RetroSeq	BGISEQ-500_PE150-1	-	-	-	-	1000	1000	-	-	-	-
RetroSeq	BGISEQ-500_PE150-2	-	-	-	-	959	959	-	-	-	-
RetroSeq	MGISEQ-2000_PE100	-	-	-	-	1551	1551	-	-	-	-
RetroSeq	MGISEQ-2000_PE150_PCR-1	-	-	-	-	854	854	-	-	-	-
RetroSeq	MGISEQ-2000_PE150_PCR-2	-	-	-	-	820	820	-	-	-	-
RetroSeq	MGISEQ-2000_PE150_PCRfree-1	-	-	-	-	1324	1324	-	-	-	-
RetroSeq	MGISEQ-2000_PE150_PCRfree-2	-	-	-	-	1339	1339	-	-	-	-
RetroSeq	HiSeq2500_PE150	-	-	-	-	1307	1307	-	-	-	-
RetroSeq	NovaSeq6000_PE150	-	-	-	-	1278	1278	-	-	-	-
SVelter	BGISEQ-500_PE100	1668	6098850	253	192398	-	-	39	84570	-	-
SVelter	BGISEQ-500_PE150-1	1378	4860174	124	148041	-	-	40	207247	-	-
SVelter	BGISEQ-500_PE150-2	1801	8479123	163	118746	-	-	42	83984	-	-
SVelter	MGISEQ-2000_PE100	1601	3546839	164	192182	-	-	41	171131	-	-
SVelter	MGISEQ-2000_PE150_PCR-1	1596	5305807	170	130482	-	-	40	1058047	-	-
SVelter	MGISEQ-2000_PE150_PCR-2	1585	5873706	182	809651	-	-	40	200583	-	-
SVelter	MGISEQ-2000_PE150_PCRfree-1	1502	8980834	152	212703	-	-	33	66075	-	-
SVelter	MGISEQ-2000_PE150_PCRfree-2	1490	5681746	158	698878	-	-	38	66814	-	-
SVelter	HiSeq2500_PE150	814	3241111	211	156968	-	-	33	202277	-	-
SVelter	NovaSeq6000_PE150	923	6173664	295	174337	-	-	43	87946	-	-
Socrates	BGISEQ-500_PE100	434	19293122	-	-	942	942	-	-	-	-
Socrates	BGISEQ-500_PE150-1	1575	6482291	-	-	893	893	-	-	-	-
Socrates	BGISEQ-500_PE150-2	1574	6110518	-	-	929	929	-	-	-	-
Socrates	MGISEQ-2000_PE100	1285	8767517	-	-	1107	1107	-	-	-	-
Socrates	MGISEQ-2000_PE150_PCR-1	1539	6732486	-	-	931	931	-	-	-	-
Socrates	MGISEQ-2000_PE150_PCR-2	1526	6024070	-	-	928	928	-	-	-	-
Socrates	MGISEQ-2000_PE150_PCRfree-1	1432	7080613	-	-	804	804	-	-	-	-
Socrates	MGISEQ-2000_PE150_PCRfree-2	1387	7360715	-	-	831	831	-	-	-	-
Socrates	HiSeq2500_PE150	179	4156481	-	-	670	670	-	-	-	-
Socrates	NovaSeq6000_PE150	304	3866778	-	-	541	541	-	-	-	-
SoftSV	BGISEQ-500_PE100	2727	21224926	11155	30393534	-	-	73	10491689	16349	-
SoftSV	BGISEQ-500_PE150-1	3338	22915943	8061	26608821	1	67	93	22667220	4176	-
SoftSV	BGISEQ-500_PE150-2	3352	24642186	7751	42048825	1	51	94	22641525	4230	-
SoftSV	MGISEQ-2000_PE100	3200	26066793	8833	51928511	2	112	93	19666050	5089	-
SoftSV	MGISEQ-2000_PE150_PCR-1	3319	30102875	8586	30294455	1	52	88	23976385	4579	-
SoftSV	MGISEQ-2000_PE150_PCR-2	3278	27663073	8547	39006791	3	255	80	18037726	4491	-
SoftSV	MGISEQ-2000_PE150_PCRfree-1	3039	27165197	7570	31532427	2	137	84	19348946	4757	-
SoftSV	MGISEQ-2000_PE150_PCRfree-2	2913	25298806	7191	20582604	-	-	80	16827851	5127	-
SoftSV	HiSeq2500_PE150	2260	16709156	11029	18290450	-	-	70	12076126	5022	-
SoftSV	NovaSeq6000_PE150	1811	11343487	7353	13557808	1	81	68	7740670	4004	-
Sprites	BGISEQ-500_PE100	16140	549532955	-	-	-	-	-	-	-	-
Sprites	BGISEQ-500_PE150-1	16860	267195798	-	-	-	-	-	-	-	-
Sprites	BGISEQ-500_PE150-2	15162	217737401	-	-	-	-	-	-	-	-
Sprites	MGISEQ-2000_PE100	13759	332791384	-	-	-	-	-	-	-	-
Sprites	MGISEQ-2000_PE150_PCR-1	11670	233920633	-	-	-	-	-	-	-	-
Sprites	MGISEQ-2000_PE150_PCR-2	11677	236979549	-	-	-	-	-	-	-	-
Sprites	MGISEQ-2000_PE150_PCRfree-1	8908	250272747	-	-	-	-	-	-	-	-
Sprites	MGISEQ-2000_PE150_PCRfree-2	8878	247997011	-	-	-	-	-	-	-	-
Sprites	HiSeq2500_PE150	10440	305682417	-	-	-	-	-	-	-	-
Sprites	NovaSeq6000_PE150	28380	326455390	-	-	-	-	-	-	-	-
SvABA	BGISEQ-500_PE100	778	23362491	1075	11839820	1	1	56	22617175	-	-
SvABA	BGISEQ-500_PE150-1	795	24310839	787	20341761	2	2	46	14661156	-	-
SvABA	BGISEQ-500_PE150-2	825	30894120	608	19713866	11	11	72	32374432	-	-
SvABA	MGISEQ-2000_PE100	864	24572807	804	16071415	2	2	45	18718894	-	-
SvABA	MGISEQ-2000_PE150_PCR-1	851	23579750	791	12835860	3	3	40	11779915	-	-
SvABA	MGISEQ-2000_PE150_PCR-2	821	21416165	813	16903664	3	3	40	11495045	-	-
SvABA	MGISEQ-2000_PE150_PCRfree-1	779	19150150	630	15464824	5	5	37	9354844	-	-
SvABA	MGISEQ-2000_PE150_PCRfree-2	752	15346646	605	9401707	3	3	43	12229822	-	-
SvABA	HiSeq2500_PE150	606	17116372	462	14397298	6	6	32	16266983	-	-
SvABA	NovaSeq6000_PE150	706	24300941	617	18601625	1	1	55	25680222	-	-
TEMP	BGISEQ-500_PE100	-	-	-	-	1048	373403	-	-	-	-
TEMP	BGISEQ-500_PE150-1	-	-	-	-	544	204139	-	-	-	-
TEMP	BGISEQ-500_PE150-2	-	-	-	-	533	195438	-	-	-	-
TEMP	MGISEQ-2000_PE100	-	-	-	-	1223	383702	-	-	-	-
TEMP	MGISEQ-2000_PE150_PCR-1	-	-	-	-	476	194595	-	-	-	-
TEMP	MGISEQ-2000_PE150_PCR-2	-	-	-	-	451	182871	-	-	-	-
TEMP	MGISEQ-2000_PE150_PCRfree-1	-	-	-	-	448	177890	-	-	-	-
TEMP	MGISEQ-2000_PE150_PCRfree-2	-	-	-	-	424	171672	-	-	-	-
TEMP	HiSeq2500_PE150	-	-	-	-	552	227574	-	-	-	-
TEMP	NovaSeq6000_PE150	-	-	-	-	751	285028	-	-	-	-
TIDDIT	BGISEQ-500_PE100	1738	5534299	110	1859784	-	-	166	41624338	-	-
TIDDIT	BGISEQ-500_PE150-1	2353	7044791	235	2500273	-	-	245	59240006	-	-
TIDDIT	BGISEQ-500_PE150-2	2438	6271123	240	4471057	-	-	243	59899861	-	-
TIDDIT	MGISEQ-2000_PE100	2146	5774621	217	2092282	-	-	188	38972478	-	-
TIDDIT	MGISEQ-2000_PE150_PCR-1	2306	7006573	250	5651368	-	-	265	71702297	-	-
TIDDIT	MGISEQ-2000_PE150_PCR-2	2306	7060182	246	2996031	-	-	254	62958519	-	-
TIDDIT	MGISEQ-2000_PE150_PCRfree-1	2288	7182798	233	5955979	-	-	266	74321009	-	-
TIDDIT	MGISEQ-2000_PE150_PCRfree-2	2276	6384292	227	3428335	-	-	259	59276592	-	-
TIDDIT	HiSeq2500_PE150	848	5447112	81	2583759	-	-	157	51992472	-	-
TIDDIT	NovaSeq6000_PE150	975	5356283	135	2002754	-	-	176	52284837	-	-
Ulysses	BGISEQ-500_PE100	4447	260988123	2919	276196242	-	-	275	34745906	-	-
Ulysses	BGISEQ-500_PE150-1	3862	231151718	2853	236427468	-	-	320	48457547	-	-
Ulysses	BGISEQ-500_PE150-2	5068	245508885	3070	268043140	-	-	276	44415447	-	-
Ulysses	MGISEQ-2000_PE100	4494	241506716	2939	242314325	-	-	284	41708695	-	-
Ulysses	MGISEQ-2000_PE150_PCR-1	4292	225458293	2877	224728182	-	-	220	45422261	-	-
Ulysses	MGISEQ-2000_PE150_PCR-2	4218	226255365	3064	236042903	-	-	280	52324504	-	-
Ulysses	MGISEQ-2000_PE150_PCRfree-1	3989	216682247	3046	238572402	-	-	304	44808884	-	-
Ulysses	MGISEQ-2000_PE150_PCRfree-2	3967	229601224	2947	237596762	-	-	306	47300541	-	-
Ulysses	HiSeq2500_PE150	3164	202459024	2813	224022001	-	-	199	34821311	-	-
Ulysses	NovaSeq6000_PE150	9889	244173303	2415	223925218	-	-	401	76738614	-	-
Wham	BGISEQ-500_PE100	2015	5154911	248	9738813	754	344894	155	15762896	-	-
Wham	BGISEQ-500_PE150-1	1798	8017645	755	7577137	92	14584	1607	61363367	-	-
Wham	BGISEQ-500_PE150-2	2270	6118810	741	2464596	404	120309	1481	63553939	-	-
Wham	MGISEQ-2000_PE100	2417	7725362	553	6146132	549	219799	481	48093431	-	-
Wham	MGISEQ-2000_PE150_PCR-1	2284	7990848	741	5167236	52	12170	832	79249310	-	-
Wham	MGISEQ-2000_PE150_PCR-2	2295	5892653	747	7422730	52	9350	812	63499183	-	-
Wham	MGISEQ-2000_PE150_PCRfree-1	2078	6922803	700	9958359	38	5685	621	103475086	-	-
Wham	MGISEQ-2000_PE150_PCRfree-2	2035	5266963	753	8512893	45	8073	603	93827634	-	-
Wham	HiSeq2500_PE150	532	3575076	308	7797592	105	1925552	136	19124396	-	-
Wham	NovaSeq6000_PE150	537	4629579	391	12046890	101	173537	332	20989010	-	-
iCopyDAV	BGISEQ-500_PE100	419	13774068	449	10440489	-	-	-	-	-	-
iCopyDAV	BGISEQ-500_PE150-1	315	8805302	412	11631256	-	-	-	-	-	-
iCopyDAV	BGISEQ-500_PE150-2	298	7701268	421	11083455	-	-	-	-	-	-
iCopyDAV	MGISEQ-2000_PE100	358	11138946	416	10396423	-	-	-	-	-	-
iCopyDAV	MGISEQ-2000_PE150_PCR-1	346	8612364	440	11554493	-	-	-	-	-	-
iCopyDAV	MGISEQ-2000_PE150_PCR-2	335	8305342	433	11194479	-	-	-	-	-	-
iCopyDAV	MGISEQ-2000_PE150_PCRfree-1	350	8618372	419	10649451	-	-	-	-	-	-
iCopyDAV	MGISEQ-2000_PE150_PCRfree-2	346	8552364	412	11192437	-	-	-	-	-	-
iCopyDAV	HiSeq2500_PE150	162	6209996	430	12661833	-	-	-	-	-	-
iCopyDAV	NovaSeq6000_PE150	231	9059134	384	10961763	-	-	-	-	-	-
laSV	BGISEQ-500_PE100	1916	2075058	112	71419	29	626	57	186507	334	-
laSV	BGISEQ-500_PE150-1	2280	2962839	79	30374	28	251	52	453230	400	-
laSV	BGISEQ-500_PE150-2	2131	1885007	88	47432	27	299	47	204227	146	-
laSV	MGISEQ-2000_PE100	2466	2122898	127	259431	34	607	67	223110	214	-
laSV	MGISEQ-2000_PE150_PCR-1	1873	2735276	101	54787	27	431	51	901413	236	-
laSV	MGISEQ-2000_PE150_PCR-2	1815	2613333	89	52613	30	488	57	219812	223	-
laSV	MGISEQ-2000_PE150_PCRfree-1	1864	2768438	84	52877	24	320	50	268885	237	-
laSV	MGISEQ-2000_PE150_PCRfree-2	1417	1207459	53	30612	22	161	37	165610	190	-
laSV	HiSeq2500_PE150	3040	2700494	99	44226	39	1271	54	197084	336	-
laSV	NovaSeq6000_PE150	2956	1787173	81	42064	32	1004	47	193857	85	-
Notes: DEL: deletion, DUP: duplication, INS: invertion, INV: inversion, TRA: translocation
