## Supplementary Data 4 for "Performance evaluation of structural variation detection using DNBSEQ whole-genome sequencing"

### Sheet: Sheet1
Supplementary Data 4. Mean precision, sensitivity and F1-score of DELs, DUPs, INSs and INVs
Tool	Algorithm	Platform	Feature	DEL	DUP	INS	INV
BASIL-ANISE	RP-AS	DNBSEQ	Sensitivity	0	0	12.62	0
BASIL-ANISE	RP-AS	DNBSEQ	Precision	0	0	29.14	0
BASIL-ANISE	RP-AS	DNBSEQ	F1-score	0	0	17.58	0
BASIL-ANISE	RP-AS	Illumina	Sensitivity	0	0	11.4	0
BASIL-ANISE	RP-AS	Illumina	Precision	0	0	36.5	0
BASIL-ANISE	RP-AS	Illumina	F1-score	0	0	17.34	0
BICseq2	RD	DNBSEQ	Sensitivity	3.12	5.91	0	0
BICseq2	RD	DNBSEQ	Precision	13.97	10.28	0	0
BICseq2	RD	DNBSEQ	F1-score	5.08	7.45	0	0
BICseq2	RD	Illumina	Sensitivity	3.1	5.6	0	0
BICseq2	RD	Illumina	Precision	26.3	11.6	0	0
BICseq2	RD	Illumina	F1-score	5.49	7.55	0	0
BreakDancer	RP	DNBSEQ	Sensitivity	20.2	0	2.48	16.7
BreakDancer	RP	DNBSEQ	Precision	78.38	0	23.65	19.2
BreakDancer	RP	DNBSEQ	F1-score	32.01	0	4.44	17.85
BreakDancer	RP	Illumina	Sensitivity	10.75	0	2.15	17.3
BreakDancer	RP	Illumina	Precision	59.1	0	19.65	17.95
BreakDancer	RP	Illumina	F1-score	18.15	0	3.87	17.62
BreakSeek	RP-SR	DNBSEQ	Sensitivity	0.48	0	0	0
BreakSeek	RP-SR	DNBSEQ	Precision	52.33	0	0	0
BreakSeek	RP-SR	DNBSEQ	F1-score	0.96	0	0	0
BreakSeek	RP-SR	Illumina	Sensitivity	1.1	0	0	0
BreakSeek	RP-SR	Illumina	Precision	53	0	0	0
BreakSeek	RP-SR	Illumina	F1-score	2.16	0	0	0
BreakSeq2	Other	DNBSEQ	Sensitivity	20.47	0	0.61	0
BreakSeq2	Other	DNBSEQ	Precision	94.58	0	69.79	0
BreakSeq2	Other	DNBSEQ	F1-score	33.56	0	1.21	0
BreakSeq2	Other	Illumina	Sensitivity	3.8	0	0.6	0
BreakSeq2	Other	Illumina	Precision	85	0	70.15	0
BreakSeq2	Other	Illumina	F1-score	7.24	0	1.19	0
CNVnator	RD	DNBSEQ	Sensitivity	3.11	5.87	0	0
CNVnator	RD	DNBSEQ	Precision	35.11	29.6	0	0
CNVnator	RD	DNBSEQ	F1-score	5.71	9.79	0	0
CNVnator	RD	Illumina	Sensitivity	3.15	5.85	0	0
CNVnator	RD	Illumina	Precision	44.8	31.85	0	0
CNVnator	RD	Illumina	F1-score	5.88	9.88	0	0
Control-FREEC	RD	DNBSEQ	Sensitivity	0.2	0.98	0	0
Control-FREEC	RD	DNBSEQ	Precision	47.56	15.92	0	0
Control-FREEC	RD	DNBSEQ	F1-score	0.4	1.84	0	0
Control-FREEC	RD	Illumina	Sensitivity	0.2	0.95	0	0
Control-FREEC	RD	Illumina	Precision	47.85	16.2	0	0
Control-FREEC	RD	Illumina	F1-score	0.4	1.79	0	0
DELLY	RP-SR	DNBSEQ	Sensitivity	12.81	2.77	0	25.45
DELLY	RP-SR	DNBSEQ	Precision	75.65	12.12	0	19.12
DELLY	RP-SR	DNBSEQ	F1-score	21.87	4.5	0	21.8
DELLY	RP-SR	Illumina	Sensitivity	10.7	3	0	28.15
DELLY	RP-SR	Illumina	Precision	70.25	11	0	19.4
DELLY	RP-SR	Illumina	F1-score	18.57	4.71	0	22.97
DINUMT	RP	DNBSEQ	Sensitivity	0	0	0	0
DINUMT	RP	DNBSEQ	Precision	0	0	48.42	0
DINUMT	RP	DNBSEQ	F1-score	0	0	0	0
DINUMT	RP	Illumina	Sensitivity	0	0	0	0
DINUMT	RP	Illumina	Precision	0	0	67.5	0
DINUMT	RP	Illumina	F1-score	0	0	0	0
ERDS	RP-SR-RD	DNBSEQ	Sensitivity	13.59	5.62	0	0
ERDS	RP-SR-RD	DNBSEQ	Precision	93.7	3.12	0	0
ERDS	RP-SR-RD	DNBSEQ	F1-score	23.67	3.72	0	0
ERDS	RP-SR-RD	Illumina	Sensitivity	7.3	5.3	0	0
ERDS	RP-SR-RD	Illumina	Precision	86.25	2.85	0	0
ERDS	RP-SR-RD	Illumina	F1-score	13.46	3.69	0	0
FermiKit	AS	DNBSEQ	Sensitivity	23.14	0	1.29	0
FermiKit	AS	DNBSEQ	Precision	87.59	0	61.38	0
FermiKit	AS	DNBSEQ	F1-score	36.52	0	2.52	0
FermiKit	AS	Illumina	Sensitivity	23.5	0	1.7	0
FermiKit	AS	Illumina	Precision	79.6	0	63.7	0
FermiKit	AS	Illumina	F1-score	36.27	0	3.31	0
GASVpro	RP-RD	DNBSEQ	Sensitivity	4.11	0	0	0.27
GASVpro	RP-RD	DNBSEQ	Precision	72.7	0	0	49.99
GASVpro	RP-RD	DNBSEQ	F1-score	7.78	0	0	0.54
GASVpro	RP-RD	Illumina	Sensitivity	3.6	0	0	0.3
GASVpro	RP-RD	Illumina	Precision	74.1	0	0	75
GASVpro	RP-RD	Illumina	F1-score	6.86	0	0	0.6
GenomeSTRiP	RP-RD	DNBSEQ	Sensitivity	9.35	0	0	0
GenomeSTRiP	RP-RD	DNBSEQ	Precision	58.76	0	0	0
GenomeSTRiP	RP-RD	DNBSEQ	F1-score	16.12	0	0	0
GenomeSTRiP	RP-RD	Illumina	Sensitivity	7.65	0	0	0
GenomeSTRiP	RP-RD	Illumina	Precision	58	0	0	0
GenomeSTRiP	RP-RD	Illumina	F1-score	13.52	0	0	0
GRIDSS	RP-SR-AS	DNBSEQ	Sensitivity	32.01	17.86	4.04	23.13
GRIDSS	RP-SR-AS	DNBSEQ	Precision	79.03	45.4	91.36	17.86
GRIDSS	RP-SR-AS	DNBSEQ	F1-score	45.39	25.55	7.69	20.1
GRIDSS	RP-SR-AS	Illumina	Sensitivity	20.45	14.05	1	27.1
GRIDSS	RP-SR-AS	Illumina	Precision	60.3	41.35	84.4	18.95
GRIDSS	RP-SR-AS	Illumina	F1-score	30.33	20.88	1.98	22.3
Hydra-sv	RP-AS	DNBSEQ	Sensitivity	12.4	0	0	0
Hydra-sv	RP-AS	DNBSEQ	Precision	37.91	0	0	0
Hydra-sv	RP-AS	DNBSEQ	F1-score	18.6	0	0	0
Hydra-sv	RP-AS	Illumina	Sensitivity	10.9	0	0	0
Hydra-sv	RP-AS	Illumina	Precision	29.6	0	0	0
Hydra-sv	RP-AS	Illumina	F1-score	15.77	0	0	0
iCopyDAV	RD	DNBSEQ	Sensitivity	0.1	1.8	0	0
iCopyDAV	RD	DNBSEQ	Precision	4.44	11.2	0	0
iCopyDAV	RD	DNBSEQ	F1-score	0.2	3.1	0	0
iCopyDAV	RD	Illumina	Sensitivity	0.1	1.55	0	0
iCopyDAV	RD	Illumina	Precision	6.05	10.35	0	0
iCopyDAV	RD	Illumina	F1-score	0.2	2.7	0	0
INDELMINER	RP-SR	DNBSEQ	Sensitivity	17.49	0	0	0
INDELMINER	RP-SR	DNBSEQ	Precision	75.81	0	0	0
INDELMINER	RP-SR	DNBSEQ	F1-score	28.28	0	0	0
INDELMINER	RP-SR	Illumina	Sensitivity	16.05	0	0	0
INDELMINER	RP-SR	Illumina	Precision	46.4	0	0	0
INDELMINER	RP-SR	Illumina	F1-score	23.34	0	0	0
ITIS	RP-SR	DNBSEQ	Sensitivity	0	0	2.93	0
ITIS	RP-SR	DNBSEQ	Precision	0	0	52.14	0
ITIS	RP-SR	DNBSEQ	F1-score	0	0	5.51	0
ITIS	RP-SR	Illumina	Sensitivity	0	0	1.45	0
ITIS	RP-SR	Illumina	Precision	0	0	55.95	0
ITIS	RP-SR	Illumina	F1-score	0	0	2.82	0
laSV	AS	DNBSEQ	Sensitivity	13.43	1.91	0.1	5.06
laSV	AS	DNBSEQ	Precision	63.88	55.49	65.44	27.65
laSV	AS	DNBSEQ	F1-score	22.11	3.69	0.2	8.53
laSV	AS	Illumina	Sensitivity	14.45	1.8	0.1	5.1
laSV	AS	Illumina	Precision	44.6	54.15	59.7	28.45
laSV	AS	Illumina	F1-score	21.82	3.48	0.2	8.64
Lumpy	RP-SR-RD	DNBSEQ	Sensitivity	23.94	2.81	0	7.65
Lumpy	RP-SR-RD	DNBSEQ	Precision	82.81	13.68	0	41.74
Lumpy	RP-SR-RD	DNBSEQ	F1-score	37.12	4.66	0	12.86
Lumpy	RP-SR-RD	Illumina	Sensitivity	12.6	2.35	0	11.95
Lumpy	RP-SR-RD	Illumina	Precision	48.1	11.25	0	38.9
Lumpy	RP-SR-RD	Illumina	F1-score	19.2	3.88	0	18.28
Manta	RP-SR-AS	DNBSEQ	Sensitivity	32.94	7.12	9.86	0
Manta	RP-SR-AS	DNBSEQ	Precision	78.4	49.65	82	0
Manta	RP-SR-AS	DNBSEQ	F1-score	46.23	12.42	17.58	0
Manta	RP-SR-AS	Illumina	Sensitivity	20.8	1.4	11.1	0
Manta	RP-SR-AS	Illumina	Precision	64.5	30.65	81.05	0
Manta	RP-SR-AS	Illumina	F1-score	31.45	2.67	19.51	0
MATCHCLIP	RP-SR-RD	DNBSEQ	Sensitivity	11.24	5.83	0	0
MATCHCLIP	RP-SR-RD	DNBSEQ	Precision	94.24	37.89	0	0
MATCHCLIP	RP-SR-RD	DNBSEQ	F1-score	20.07	10.09	0	0
MATCHCLIP	RP-SR-RD	Illumina	Sensitivity	6.3	3.45	0	0
MATCHCLIP	RP-SR-RD	Illumina	Precision	93.25	17.55	0	0
MATCHCLIP	RP-SR-RD	Illumina	F1-score	11.79	4.94	0	0
Meerkat	RP-SR	DNBSEQ	Sensitivity	19.93	1.48	0.01	10.26
Meerkat	RP-SR	DNBSEQ	Precision	69.42	23.25	6.52	24.93
Meerkat	RP-SR	DNBSEQ	F1-score	30.94	2.77	0.03	14.5
Meerkat	RP-SR	Illumina	Sensitivity	10.25	1.05	0	10.5
Meerkat	RP-SR	Illumina	Precision	50.05	24	5.05	28.4
Meerkat	RP-SR	Illumina	F1-score	17.02	2.01	0	15.3
MELT	RP	DNBSEQ	Sensitivity	0	0	8.88	0
MELT	RP	DNBSEQ	Precision	0	0	75.35	0
MELT	RP	DNBSEQ	F1-score	0	0	15.84	0
MELT	RP	Illumina	Sensitivity	0	0	7.95	0
MELT	RP	Illumina	Precision	0	0	73.65	0
MELT	RP	Illumina	F1-score	0	0	14.33	0
MetaSV	Other	DNBSEQ	Sensitivity	24.37	16.41	3.62	6.35
MetaSV	Other	DNBSEQ	Precision	95.15	22.57	39.54	38.5
MetaSV	Other	DNBSEQ	F1-score	38.77	18.69	6.59	10.73
MetaSV	Other	Illumina	Sensitivity	10	11.65	3.15	2.85
MetaSV	Other	Illumina	Precision	93.15	24.1	44.55	18.15
MetaSV	Other	Illumina	F1-score	17.91	15.38	5.57	4.92
MindTheGap	AS	DNBSEQ	Sensitivity	0	0	2.45	0
MindTheGap	AS	DNBSEQ	Precision	0	0	33.05	0
MindTheGap	AS	DNBSEQ	F1-score	0	0	4.56	0
MindTheGap	AS	Illumina	Sensitivity	0	0	3.3	0
MindTheGap	AS	Illumina	Precision	0	0	34.55	0
MindTheGap	AS	Illumina	F1-score	0	0	6.03	0
PennCNV-Seq	RD	DNBSEQ	Sensitivity	6.75	6.67	0	0
PennCNV-Seq	RD	DNBSEQ	Precision	5.51	7.38	0	0
PennCNV-Seq	RD	DNBSEQ	F1-score	5.88	6.99	0	0
PennCNV-Seq	RD	Illumina	Sensitivity	6.85	7.5	0	0
PennCNV-Seq	RD	Illumina	Precision	8.75	2.75	0	0
PennCNV-Seq	RD	Illumina	F1-score	6.93	3.86	0	0
Pindel	SR	DNBSEQ	Sensitivity	26.15	8.74	1.15	16.89
Pindel	SR	DNBSEQ	Precision	37.94	17	40.23	1.29
Pindel	SR	DNBSEQ	F1-score	29.57	11.01	2.22	2.26
Pindel	SR	Illumina	Sensitivity	13.1	4.1	1.05	9.2
Pindel	SR	Illumina	Precision	24.9	18.35	42.9	1.8
Pindel	SR	Illumina	F1-score	14.49	5.62	2	2.38
Popins	RP-SR-AS	DNBSEQ	Sensitivity	0	0	0.29	0
Popins	RP-SR-AS	DNBSEQ	Precision	0	0	32.9	0
Popins	RP-SR-AS	DNBSEQ	F1-score	0	0	0.57	0
Popins	RP-SR-AS	Illumina	Sensitivity	0	0	0.3	0
Popins	RP-SR-AS	Illumina	Precision	0	0	31.2	0
Popins	RP-SR-AS	Illumina	F1-score	0	0	0.59	0
PRISM	RP-SR	DNBSEQ	Sensitivity	22.81	0	0.94	12.59
PRISM	RP-SR	DNBSEQ	Precision	51.38	0	57.66	29.46
PRISM	RP-SR	DNBSEQ	F1-score	31.29	0	1.84	17.44
PRISM	RP-SR	Illumina	Sensitivity	16.95	0	1.25	10.15
PRISM	RP-SR	Illumina	Precision	34.1	0	64.75	31.55
PRISM	RP-SR	Illumina	F1-score	22.55	0	2.46	15.36
RetroSeq	RP-SR	DNBSEQ	Sensitivity	0	0	5.57	0
RetroSeq	RP-SR	DNBSEQ	Precision	0	0	55.3	0
RetroSeq	RP-SR	DNBSEQ	F1-score	0	0	8.56	0
RetroSeq	RP-SR	Illumina	Sensitivity	0	0	3.95	0
RetroSeq	RP-SR	Illumina	Precision	0	0	42.25	0
RetroSeq	RP-SR	Illumina	F1-score	0	0	7.22	0
Socrates	SR	DNBSEQ	Sensitivity	9.64	0	0.31	0
Socrates	SR	DNBSEQ	Precision	65.29	0	5.34	0
Socrates	SR	DNBSEQ	F1-score	16.68	0	0.59	0
Socrates	SR	Illumina	Sensitivity	1.4	0	0.1	0
Socrates	SR	Illumina	Precision	55.1	0	3.35	0
Socrates	SR	Illumina	F1-score	2.73	0	0.19	0
SoftSV	RP-SR	DNBSEQ	Sensitivity	26.74	27.25	0	8.04
SoftSV	RP-SR	DNBSEQ	Precision	78.5	10.86	8.33	26.64
SoftSV	RP-SR	DNBSEQ	F1-score	39.85	15.49	0	12.33
SoftSV	RP-SR	Illumina	Sensitivity	14.85	31.95	0	8
SoftSV	RP-SR	Illumina	Precision	67.55	12.75	0	32.55
SoftSV	RP-SR	Illumina	F1-score	24.3	18.14	0	12.84
Sprites	SR	DNBSEQ	Sensitivity	35.11	0	0	0
Sprites	SR	DNBSEQ	Precision	26.74	0	0	0
Sprites	SR	DNBSEQ	F1-score	29.94	0	0	0
Sprites	SR	Illumina	Sensitivity	30.65	0	0	0
Sprites	SR	Illumina	Precision	18.4	0	0	0
Sprites	SR	Illumina	F1-score	21.8	0	0	0
SvABA	RP-SR-AS	DNBSEQ	Sensitivity	3.05	6.83	0	3.18
SvABA	RP-SR-AS	DNBSEQ	Precision	35.34	24.59	9.45	19.09
SvABA	RP-SR-AS	DNBSEQ	F1-score	5.62	10.63	0	5.42
SvABA	RP-SR-AS	Illumina	Sensitivity	1.85	4.65	0	2.8
SvABA	RP-SR-AS	Illumina	Precision	26.9	23.25	8.3	17.8
SvABA	RP-SR-AS	Illumina	F1-score	3.46	7.73	0	4.8
SVelter	RP-SR-RD	DNBSEQ	Sensitivity	15.89	1.37	0	6.76
SVelter	RP-SR-RD	DNBSEQ	Precision	93.19	22.13	0	48.59
SVelter	RP-SR-RD	DNBSEQ	F1-score	27.13	2.58	0	11.87
SVelter	RP-SR-RD	Illumina	Sensitivity	7.9	2.95	0	6.05
SVelter	RP-SR-RD	Illumina	Precision	84.65	32.95	0	45.85
SVelter	RP-SR-RD	Illumina	F1-score	14.45	5.41	0	10.67
TEMP	RP-SR	DNBSEQ	Sensitivity	0	0	2.35	0
TEMP	RP-SR	DNBSEQ	Precision	0	0	50.25	0
TEMP	RP-SR	DNBSEQ	F1-score	0	0	4.45	0
TEMP	RP-SR	Illumina	Sensitivity	0	0	2.5	0
TEMP	RP-SR	Illumina	Precision	0	0	52.3	0
TEMP	RP-SR	Illumina	F1-score	0	0	4.76	0
TIDDIT	RP-SR-RD	DNBSEQ	Sensitivity	22.65	3.16	0	21.04
TIDDIT	RP-SR-RD	DNBSEQ	Precision	93.99	36.96	0	25.5
TIDDIT	RP-SR-RD	DNBSEQ	F1-score	36.45	5.82	0	22.9
TIDDIT	RP-SR-RD	Illumina	Sensitivity	9.05	0.95	0	17.8
TIDDIT	RP-SR-RD	Illumina	Precision	92.05	24.25	0	30
TIDDIT	RP-SR-RD	Illumina	F1-score	16.47	1.82	0	22.32
Ulysses	RP	DNBSEQ	Sensitivity	16.49	5.05	0	7.2
Ulysses	RP	DNBSEQ	Precision	35.33	4.48	0	7.11
Ulysses	RP	DNBSEQ	F1-score	22.45	4.74	0	7.13
Ulysses	RP	Illumina	Sensitivity	12.3	4.35	0	9.25
Ulysses	RP	Illumina	Precision	23.5	4.35	0	9.35
Ulysses	RP	Illumina	F1-score	15.04	4.34	0	9.03
Wham	RP-SR	DNBSEQ	Sensitivity	17.59	10.45	0.7	14.65
Wham	RP-SR	DNBSEQ	Precision	75.45	42.11	30.35	6.9
Wham	RP-SR	DNBSEQ	F1-score	28.49	16.67	1.35	8.38
Wham	RP-SR	Illumina	Sensitivity	2.35	1.55	0.15	10.45
Wham	RP-SR	Illumina	Precision	41.8	11.55	26.85	14.5
Wham	RP-SR	Illumina	F1-score	4.45	2.73	0.3	11.57
Socrates	SR	DNBSEQ	Sensitivity	9.64	0	15.15	0
Socrates	SR	DNBSEQ	Precision	65.29	0	42.4	0
Socrates	SR	DNBSEQ	F1-score	16.68	0	21.94	0
Socrates	SR	Illumina	Sensitivity	1.4	0	2.45	0
Socrates	SR	Illumina	Precision	55.1	0	36.95	0
Socrates	SR	Illumina	F1-score	2.73	0	4.59	0
SoftSV	RP-SR	DNBSEQ	Sensitivity	26.74	27.25	22.15	8.04
SoftSV	RP-SR	DNBSEQ	Precision	78.5	10.86	54.54	26.64
SoftSV	RP-SR	DNBSEQ	F1-score	39.85	15.49	31.46	12.33
SoftSV	RP-SR	Illumina	Sensitivity	14.85	31.95	14.5	8
SoftSV	RP-SR	Illumina	Precision	67.55	12.75	53.7	32.55
SoftSV	RP-SR	Illumina	F1-score	24.3	18.14	22.7	12.84
Sprites	SR	DNBSEQ	Sensitivity	35.11	0	49.54	0
Sprites	SR	DNBSEQ	Precision	26.74	0	26.91	0
Sprites	SR	DNBSEQ	F1-score	29.94	0	34.31	0
Sprites	SR	Illumina	Sensitivity	30.65	0	48.3	0
Sprites	SR	Illumina	Precision	18.4	0	32.9	0
Sprites	SR	Illumina	F1-score	21.8	0	39.08	0
SvABA	RP-SR-AS	DNBSEQ	Sensitivity	3.05	6.83	0.16	3.18
SvABA	RP-SR-AS	DNBSEQ	Precision	35.34	24.59	2.2	19.09
SvABA	RP-SR-AS	DNBSEQ	F1-score	5.62	10.63	0.25	5.42
SvABA	RP-SR-AS	Illumina	Sensitivity	1.85	4.65	0.2	2.8
SvABA	RP-SR-AS	Illumina	Precision	26.9	23.25	1.6	17.8
SvABA	RP-SR-AS	Illumina	F1-score	3.46	7.73	0.34	4.8
SVelter	RP-SR-RD	DNBSEQ	Sensitivity	15.89	1.37	0	6.76
SVelter	RP-SR-RD	DNBSEQ	Precision	93.19	22.13	0	48.59
SVelter	RP-SR-RD	DNBSEQ	F1-score	27.13	2.58	0	11.87
SVelter	RP-SR-RD	Illumina	Sensitivity	7.9	2.95	0	6.05
SVelter	RP-SR-RD	Illumina	Precision	84.65	32.95	0	45.85
SVelter	RP-SR-RD	Illumina	F1-score	14.45	5.41	0	10.67
TIDDIT	RP-SR-RD	DNBSEQ	Sensitivity	22.65	3.16	0	21.04
TIDDIT	RP-SR-RD	DNBSEQ	Precision	93.99	36.96	0	25.5
TIDDIT	RP-SR-RD	DNBSEQ	F1-score	36.45	5.82	0	22.9
TIDDIT	RP-SR-RD	Illumina	Sensitivity	9.05	0.95	0	17.8
TIDDIT	RP-SR-RD	Illumina	Precision	92.05	24.25	0	30
TIDDIT	RP-SR-RD	Illumina	F1-score	16.47	1.82	0	22.32
Ulysses	RP	DNBSEQ	Sensitivity	16.49	5.05	0	7.2
Ulysses	RP	DNBSEQ	Precision	35.33	4.48	0	7.11
Ulysses	RP	DNBSEQ	F1-score	22.45	4.74	0	7.13
Ulysses	RP	Illumina	Sensitivity	12.3	4.35	0	9.25
Ulysses	RP	Illumina	Precision	23.5	4.35	0	9.35
Ulysses	RP	Illumina	F1-score	15.04	4.34	0	9.03
Wham	RP-SR	DNBSEQ	Sensitivity	17.59	10.45	3.53	14.65
Wham	RP-SR	DNBSEQ	Precision	75.45	42.11	39.31	6.9
Wham	RP-SR	DNBSEQ	F1-score	28.49	16.67	6.45	8.38
Wham	RP-SR	Illumina	Sensitivity	2.35	1.55	0.25	10.45
Wham	RP-SR	Illumina	Precision	41.8	11.55	6.95	14.5
Wham	RP-SR	Illumina	F1-score	4.45	2.73	0.48	11.57
