## Supplementary Data 9 for "Performance evaluation of structural variation detection using DNBSEQ whole-genome sequencing"

### Sheet: Sheet1
Supplementary Data 9. SV hotspots of Illumina platforms
chr	start	end	width
chr1	121151862	121841167	689306
chr1	144638544	145327848	689305
chr2	897396	1573946	676551
chr2	91918676	92595226	676551
chr2	132902080	133102079	200000
chr3	90186926	90776004	589079
chr3	195238179	195827257	589079
chr3	196794494	197383571	589078
chr4	3455182	3655181	200000
chr4	48969675	49921980	952306
chr4	190026989	190979294	952306
chr5	561586	1473095	911510
chr6	57047862	57584622	536761
chr7	57744822	57944821	200000
chr7	61188905	62328199	1139295
chr7	100639307	100839306	200000
chr7	141968300	142481397	513098
chr7	157623221	158449417	826197
chr8	43540435	44028570	488136
chr8	46709928	46909927	200000
chr9	66431916	67188884	756969
chr9	68381307	68581306	200000
chr9	69773729	69973728	200000
chr10	42093236	42826870	733635
chr11	48391779	49123359	731581
chr11	51315476	51781265	465790
chr12	34747698	34947697	200000
chr12	37645517	38372392	726876
chr12	132746650	132946649	200000
chr13	113696117	113896116	200000
chr14	18829301	20078504	1249204
chr14	105913201	106462934	549734
chr14	106787537	106987536	200000
chr15	19793058	20975883	1182826
chr16	32367206	32922792	555587
chr16	33256175	34345143	1088969
chr16	46057334	46790715	733382
chr17	122340	322339	200000
chr17	25075547	25436535	360989
chr17	39081541	39442529	360989
chr17	41174391	41535378	360988
chr19	27483295	28153310	670016
chr19	53216683	53416682	200000
chr20	25741625	26565258	823634
chr20	29358700	29683425	324726
chr21	10217078	11345426	1128349
chr22	16749973	17375411	625439
chr22	18664448	19006260	341813
chr22	20437111	20778923	341813
chr22	49437866	49850585	412720
chrX	61331196	62139361	808166
