## Supplementary Data 10 for "Performance evaluation of structural variation detection using DNBSEQ whole-genome sequencing"

### Sheet: Sheet1
Supplementary Data 10. Time and memory consumption
No.	Tool	Sample	MaxMem(G)	Time (h)
No	Software	Sample		Genome	chr1	chr2	chr3	chr4	chr5	chr6	chr7	chr8	chr9	chr10	chr11	chr12	chr13	chr14	chr15	chr16	chr17	chr18	chr19	chr20	chr21	chr22	chrX
1	BASIL-ANISE	BGISEQ-500_PE100	2.013	1.641	-	-	-	-	-	-	-	-	-	-	-	-	-	-	-	-	-	-	-	-	-	-	-
		BGISEQ-500_PE150-1	1.036	1.249	-	-	-	-	-	-	-	-	-	-	-	-	-	-	-	-	-	-	-	-	-	-	-
		BGISEQ-500_PE150-2	1.125	1.074	-	-	-	-	-	-	-	-	-	-	-	-	-	-	-	-	-	-	-	-	-	-	-
		HiSeq2500_PE150	1.584	1.359	-	-	-	-	-	-	-	-	-	-	-	-	-	-	-	-	-	-	-	-	-	-	-
		DNBSEQ-G400_PE100	5.767	1.29	-	-	-	-	-	-	-	-	-	-	-	-	-	-	-	-	-	-	-	-	-	-	-
		DNBSEQ-G400_PE150_PCR-1	1.47	1.269	-	-	-	-	-	-	-	-	-	-	-	-	-	-	-	-	-	-	-	-	-	-	-
		DNBSEQ-G400_PE150_PCR-2	1.107	3.137	-	-	-	-	-	-	-	-	-	-	-	-	-	-	-	-	-	-	-	-	-	-	-
		DNBSEQ-G400_PE150_PCRfree-1	0.944703	3.132	-	-	-	-	-	-	-	-	-	-	-	-	-	-	-	-	-	-	-	-	-	-	-
		DNBSEQ-G400_PE150_PCRfree-2	1.482	1.157	-	-	-	-	-	-	-	-	-	-	-	-	-	-	-	-	-	-	-	-	-	-	-
		NovaSeq6000_PE150	10.002	1.732	-	-	-	-	-	-	-	-	-	-	-	-	-	-	-	-	-	-	-	-	-	-	-
2	BICseq2	BGISEQ-500_PE100	3.6	-	0.526	0.558	1.248	0.393	0.368	0.371	0.351	0.307	0.276	0.307	0.272	0.306	0.2	0.189	0.174	0.207	0.169	0.162	0.131	0.125	0.079	0.074	0.361
		BGISEQ-500_PE150-1	3.601	-	0.355	0.367	0.293	0.294	0.279	0.268	0.24	1.116	1.017	0.212	0.235	0.235	0.148	0.132	0.154	0.16	0.128	0.115	0.084	0.095	0.06	0.054	0.295
		BGISEQ-500_PE150-2	3.601	-	0.346	0.44	0.296	0.299	0.265	0.25	0.236	0.231	0.193	0.235	0.22	0.214	0.148	0.135	0.124	0.129	0.119	0.122	0.086	0.092	0.056	0.054	0.231
		HiSeq2500_PE150	3.6	-	0.395	0.401	0.341	0.343	0.291	0.277	0.278	0.265	0.198	0.231	0.229	0.225	0.219	0.147	0.132	0.178	0.168	0.124	0.097	0.101	0.062	0.061	0.245
		DNBSEQ-G400_PE100	3.6	-	0.436	0.668	0.371	0.364	0.332	0.294	0.294	0.264	0.221	0.269	0.254	0.252	0.172	0.158	0.253	0.274	0.238	0.148	0.105	0.107	0.069	0.065	0.264
		DNBSEQ-G400_PE150_PCR-1	3.6	-	0.369	0.378	0.293	0.293	0.286	0.271	0.243	0.264	0.194	0.259	0.2	0.196	0.149	0.163	0.133	0.141	0.129	0.12	0.09	0.098	0.064	0.059	0.226
		DNBSEQ-G400_PE150_PCR-2	3.6	-	0.376	0.364	0.293	0.313	0.269	0.254	0.265	0.244	0.219	0.242	0.206	0.219	0.15	0.152	0.127	0.129	0.14	0.132	0.1	0.094	0.059	0.056	0.229
		DNBSEQ-G400_PE150_PCRfree-1	3.6	-	0.356	0.418	0.293	0.299	0.283	0.26	0.244	0.226	0.191	0.234	0.208	0.207	0.146	0.136	0.129	0.135	0.121	0.118	0.091	0.096	0.059	0.056	0.238
		DNBSEQ-G400_PE150_PCRfree-2	3.6	-	0.373	0.374	0.302	0.318	0.311	0.256	0.241	0.22	0.216	0.219	0.199	0.207	0.146	0.136	0.129	0.131	0.123	0.116	0.088	0.107	0.059	0.057	0.228
		NovaSeq6000_PE150	3.6	-	0.375	0.405	0.306	0.329	0.325	0.314	0.248	0.261	0.202	0.228	0.214	0.21	0.162	0.153	0.137	0.145	0.148	0.132	0.096	0.122	0.07	0.065	0.244
3	BreakDancer	BGISEQ-500_PE100	0.110492	-	0.141	0.183	0.173	0.149	0.164	0.135	0.155	0.124	0.136	0.13	0.142	0.116	0.116	0.092	0.105	0.102	0.114	0.082	0.096	0.077	0.071	0.065	0.155
		BGISEQ-500_PE150-1	0.016879	-	0.079	0.126	0.133	0.109	0.13	0.102	0.12	0.098	0.106	0.099	0.113	0.091	0.105	0.072	0.092	0.074	0.099	0.066	0.065	0.057	0.071	0.046	0.124
		BGISEQ-500_PE150-2	0.035773	-	0.08	0.125	0.134	0.108	0.131	0.101	0.124	0.099	0.11	0.098	0.116	0.086	0.096	0.074	0.095	0.074	0.103	0.027	0.056	0.066	0.052	0.062	0.113
		HiSeq2500_PE150	0.025617	-	0.096	0.155	0.076	0.085	0.129	0.071	0.123	0.059	0.053	0.118	0.058	0.118	0.039	0.042	0.079	0.043	0.082	0.038	0.069	0.024	0.025	0.057	0.067
		DNBSEQ-G400_PE100	0.031211	-	0.097	0.144	0.074	0.143	0.132	0.11	0.134	0.122	0.095	0.061	0.127	0.113	0.078	0.106	0.091	0.078	0.099	0.084	0.026	0.06	0.066	0.059	0.111
		DNBSEQ-G400_PE150_PCR-1	0.047891	-	0.081	0.155	0.128	0.111	0.058	0.126	0.118	0.099	0.118	0.115	0.095	0.044	0.105	0.085	0.075	0.101	0.082	0.069	0.086	0.067	0.016	0.047	0.129
		DNBSEQ-G400_PE150_PCR-2	0.046059	-	0.084	0.146	0.114	0.137	0.125	0.104	0.053	0.127	0.105	0.101	0.122	0.104	0.075	0.03	0.099	0.086	0.071	0.096	0.069	0.058	0.065	0.057	0.051
		DNBSEQ-G400_PE150_PCRfree-1	-	-	0.086	0.136	0.142	0.13	0.11	0.134	0.12	0.102	0.045	0.127	0.109	0.078	0.108	0.091	0.071	0.034	0.102	0.085	0.061	0.081	0.057	0.049	0.133
		DNBSEQ-G400_PE150_PCRfree-2	-	-	0.085	0.153	0.067	0.115	0.138	0.123	0.106	0.131	0.108	0.105	0.048	0.123	0.094	0.077	0.103	0.09	0.074	0.029	0.092	0.067	0.047	0.057	0.106
		NovaSeq6000_PE150	0.076215	-	0.089	0.146	0.069	0.075	0.115	0.063	0.112	0.058	0.053	0.112	0.055	0.098	0.039	0.081	0.032	0.042	0.078	0.035	0.068	0.024	0.022	0.056	0.062
4	BreakSeek	BGISEQ-500_PE100	3.625	-	4.132	3.521	2.735	2.711	2.506	2.331	2.313	2.493	1.712	2.298	1.967	1.849	1.651	1.331	1.238	1.445	1.572	1.307	0.989	0.995	0.71	0.676	1.998
		BGISEQ-500_PE150-1	2.407	-	3.232	2.807	2.348	2.41	2.162	2.239	2.099	2.06	1.811	2.431	2.195	1.771	1.576	1.552	1.426	1.556	1.692	1.497	1.302	1.255	1.174	1.047	1.997
		BGISEQ-500_PE150-2	2.269	-	2.606	2.844	2.919	2.364	2.316	2.107	2.109	2.201	1.816	2.051	1.923	1.857	1.904	1.549	1.392	1.504	1.516	1.456	1.248	1.671	1.172	1.044	1.951
		HiSeq2500_PE150	2.356	-	2.764	2.966	2.547	2.501	2.399	2.579	2.055	2.229	1.849	2.271	1.876	1.882	1.929	1.479	1.371	1.543	1.41	1.496	1.267	1.504	1.106	0.996	2.029
		DNBSEQ-G400_PE100	2.478	-	2.89	2.866	2.194	2.449	2.432	1.844	1.887	1.665	1.512	1.917	1.66	1.914	1.206	1.134	1.065	1.12	1.11	1.046	0.86	1.028	0.624	0.586	1.622
		DNBSEQ-G400_PE150_PCR-1	2.691	-	2.739	2.863	2.376	2.298	2.176	2.566	1.989	1.978	1.859	2.052	1.886	1.875	1.819	1.417	1.474	1.534	1.462	1.45	1.212	1.609	1.164	1.156	1.957
		DNBSEQ-G400_PE150_PCR-2	2.616	-	3.098	2.832	2.308	2.251	2.609	2.316	2.206	1.94	1.715	2.025	1.928	2.135	1.947	1.584	1.549	1.511	1.409	1.421	1.291	1.336	1.161	1.139	2.334
		DNBSEQ-G400_PE150_PCRfree-1	3.373	-	2.661	2.641	2.323	2.4	2.269	2.137	2.233	2.003	2.153	2.041	1.761	1.905	1.527	1.535	1.521	1.716	1.498	1.399	1.468	1.258	1.053	1.106	1.915
		DNBSEQ-G400_PE150_PCRfree-2	4.169	-	2.72	2.78	2.286	2.352	2.051	1.935	2.081	1.907	1.769	2.361	1.803	1.819	1.487	1.532	1.429	1.507	1.409	1.459	1.226	1.233	1.112	1.361	1.98
		NovaSeq6000_PE150	3.898	-	2.948	3.497	2.409	2.406	2.123	2.289	2.01	1.921	1.881	2.128	1.778	1.856	1.513	1.514	1.493	1.633	1.549	1.359	1.267	1.257	1.181	1.175	2.099
5	BreakSeq2	BGISEQ-500_PE100	3.006	0.591	-	-	-	-	-	-	-	-	-	-	-	-	-	-	-	-	-	-	-	-	-	-	-
		BGISEQ-500_PE150-1	3.103	0.426	-	-	-	-	-	-	-	-	-	-	-	-	-	-	-	-	-	-	-	-	-	-	-
		BGISEQ-500_PE150-2	3.09	0.427	-	-	-	-	-	-	-	-	-	-	-	-	-	-	-	-	-	-	-	-	-	-	-
		HiSeq2500_PE150	3.005	0.689	-	-	-	-	-	-	-	-	-	-	-	-	-	-	-	-	-	-	-	-	-	-	-
		DNBSEQ-G400_PE100	3.031	0.703	-	-	-	-	-	-	-	-	-	-	-	-	-	-	-	-	-	-	-	-	-	-	-
		DNBSEQ-G400_PE150_PCR-1	3.06	0.664	-	-	-	-	-	-	-	-	-	-	-	-	-	-	-	-	-	-	-	-	-	-	-
		DNBSEQ-G400_PE150_PCR-2	3.005	0.663	-	-	-	-	-	-	-	-	-	-	-	-	-	-	-	-	-	-	-	-	-	-	-
		DNBSEQ-G400_PE150_PCRfree-1	2.999	0.676	-	-	-	-	-	-	-	-	-	-	-	-	-	-	-	-	-	-	-	-	-	-	-
		DNBSEQ-G400_PE150_PCRfree-2	2.982	0.705	-	-	-	-	-	-	-	-	-	-	-	-	-	-	-	-	-	-	-	-	-	-	-
		NovaSeq6000_PE150	3.093	0.733	-	-	-	-	-	-	-	-	-	-	-	-	-	-	-	-	-	-	-	-	-	-	-
6	CNVnator	BGISEQ-500_PE100	12.99	1.195	-	-	-	-	-	-	-	-	-	-	-	-	-	-	-	-	-	-	-	-	-	-	-
		BGISEQ-500_PE150-1	12.987	0.761	-	-	-	-	-	-	-	-	-	-	-	-	-	-	-	-	-	-	-	-	-	-	-
		BGISEQ-500_PE150-2	12.991	1.026	-	-	-	-	-	-	-	-	-	-	-	-	-	-	-	-	-	-	-	-	-	-	-
		HiSeq2500_PE150	12.988	1.076	-	-	-	-	-	-	-	-	-	-	-	-	-	-	-	-	-	-	-	-	-	-	-
		DNBSEQ-G400_PE100	12.99	1.325	-	-	-	-	-	-	-	-	-	-	-	-	-	-	-	-	-	-	-	-	-	-	-
		DNBSEQ-G400_PE150_PCR-1	12.987	1.034	-	-	-	-	-	-	-	-	-	-	-	-	-	-	-	-	-	-	-	-	-	-	-
		DNBSEQ-G400_PE150_PCR-2	12.988	1.035	-	-	-	-	-	-	-	-	-	-	-	-	-	-	-	-	-	-	-	-	-	-	-
		DNBSEQ-G400_PE150_PCRfree-1	12.998	1.004	-	-	-	-	-	-	-	-	-	-	-	-	-	-	-	-	-	-	-	-	-	-	-
		DNBSEQ-G400_PE150_PCRfree-2	12.987	1.095	-	-	-	-	-	-	-	-	-	-	-	-	-	-	-	-	-	-	-	-	-	-	-
		NovaSeq6000_PE150	12.987	0.771	-	-	-	-	-	-	-	-	-	-	-	-	-	-	-	-	-	-	-	-	-	-	-
7	Control-FREEC	BGISEQ-500_PE100	4.997	-	3.435	3.234	2.536	2.22	2.577	2.382	2.351	2.188	1.561	1.792	1.914	1.97	1.318	1.583	1.215	1.279	1.238	1.433	1.214	1.237	0.693	0.603	2.058
		BGISEQ-500_PE150-1	4.447	-	3.031	3.235	2.11	2.29	2.353	2.354	1.914	2.49	1.536	2.46	2.032	2.024	1.736	1.89	1.134	1.184	1.175	2.95	0.944	1.223	0.673	0.794	2.126
		BGISEQ-500_PE150-2	5.018	-	3.217	3.314	3.803	4.321	3.712	3.584	1.926	1.946	1.773	1.761	1.671	2.976	2.333	2.171	1.448	1.508	1.217	1.545	0.961	0.977	0.649	0.499	5.35
		HiSeq2500_PE150	4.453	-	2.306	2.925	3.527	5.24	2.298	1.828	2.143	1.685	1.431	4.287	2.85	2.636	3.761	3.728	3.527	2.726	2.384	1.082	0.927	0.955	0.508	0.558	1.885
		DNBSEQ-G400_PE100	4.175	-	2.359	2.591	2.116	2.174	2.032	1.795	1.995	1.944	1.996	1.873	1.613	1.548	1.207	1.222	1.107	1.196	1.187	1.157	1.044	1.206	0.626	0.564	1.616
		DNBSEQ-G400_PE150_PCR-1	4.797	-	2.726	2.76	2.28	2.364	2.134	1.992	1.936	1.912	1.614	1.881	1.837	1.714	1.225	1.471	1.3	1.328	1.302	1.253	1.072	1.086	0.558	0.603	1.848
		DNBSEQ-G400_PE150_PCR-2	5.073	-	2.821	2.798	2.127	2.296	2.074	1.929	1.886	1.837	1.532	1.797	1.684	1.633	1.178	1.356	1.335	1.29	1.343	1.252	1.012	0.966	0.7	0.508	1.999
		DNBSEQ-G400_PE150_PCRfree-1	4.665	-	2.764	2.794	2.18	2.418	2.244	2.371	2.247	2.017	1.627	1.993	1.941	1.837	1.321	1.513	1.169	1.315	1.202	1.243	1.074	1.033	0.648	0.547	1.842
		DNBSEQ-G400_PE150_PCRfree-2	4.926	-	2.661	2.787	2.242	2.319	2.203	2.14	2.235	1.891	1.569	2.048	1.85	1.761	1.34	1.491	1.244	1.291	1.178	1.227	0.999	1.019	0.56	0.518	1.929
		NovaSeq6000_PE150	5.159	-	2.848	2.747	1.919	2.537	2.183	2.125	1.725	1.891	1.464	1.69	1.761	1.511	1.141	1.218	1.072	1.304	1.175	1.258	0.989	1.206	0.546	0.485	1.599
8	DELLY	BGISEQ-500_PE100	0.303047	8.701	-	-	-	-	-	-	-	-	-	-	-	-	-	-	-	-	-	-	-	-	-	-	-
		BGISEQ-500_PE150-1	0.29866	5.494	-	-	-	-	-	-	-	-	-	-	-	-	-	-	-	-	-	-	-	-	-	-	-
		BGISEQ-500_PE150-2	0.300633	4.681	-	-	-	-	-	-	-	-	-	-	-	-	-	-	-	-	-	-	-	-	-	-	-
		HiSeq2500_PE150	0.301699	7.38	-	-	-	-	-	-	-	-	-	-	-	-	-	-	-	-	-	-	-	-	-	-	-
		DNBSEQ-G400_PE100	0.298328	4.683	-	-	-	-	-	-	-	-	-	-	-	-	-	-	-	-	-	-	-	-	-	-	-
		DNBSEQ-G400_PE150_PCR-1	0.30023	5.408	-	-	-	-	-	-	-	-	-	-	-	-	-	-	-	-	-	-	-	-	-	-	-
		DNBSEQ-G400_PE150_PCR-2	0.301535	5.924	-	-	-	-	-	-	-	-	-	-	-	-	-	-	-	-	-	-	-	-	-	-	-
		DNBSEQ-G400_PE150_PCRfree-1	0.299641	7.215	-	-	-	-	-	-	-	-	-	-	-	-	-	-	-	-	-	-	-	-	-	-	-
		DNBSEQ-G400_PE150_PCRfree-2	0.299406	18.068	-	-	-	-	-	-	-	-	-	-	-	-	-	-	-	-	-	-	-	-	-	-	-
		NovaSeq6000_PE150	0.364242	16.111	-	-	-	-	-	-	-	-	-	-	-	-	-	-	-	-	-	-	-	-	-	-	-
9	DINUMT	BGISEQ-500_PE100	0.086184	2.445	-	-	-	-	-	-	-	-	-	-	-	-	-	-	-	-	-	-	-	-	-	-	-
		BGISEQ-500_PE150-1	0.048191	0.269	-	-	-	-	-	-	-	-	-	-	-	-	-	-	-	-	-	-	-	-	-	-	-
		BGISEQ-500_PE150-2	0.04541	0.221	-	-	-	-	-	-	-	-	-	-	-	-	-	-	-	-	-	-	-	-	-	-	-
		HiSeq2500_PE150	0.043477	0.153	-	-	-	-	-	-	-	-	-	-	-	-	-	-	-	-	-	-	-	-	-	-	-
		DNBSEQ-G400_PE100	0.067328	0.933	-	-	-	-	-	-	-	-	-	-	-	-	-	-	-	-	-	-	-	-	-	-	-
		DNBSEQ-G400_PE150_PCR-1	0.053902	0.372	-	-	-	-	-	-	-	-	-	-	-	-	-	-	-	-	-	-	-	-	-	-	-
		DNBSEQ-G400_PE150_PCR-2	0.053535	0.869	-	-	-	-	-	-	-	-	-	-	-	-	-	-	-	-	-	-	-	-	-	-	-
		DNBSEQ-G400_PE150_PCRfree-1	0.065176	1.712	-	-	-	-	-	-	-	-	-	-	-	-	-	-	-	-	-	-	-	-	-	-	-
		DNBSEQ-G400_PE150_PCRfree-2	0.067742	0.977	-	-	-	-	-	-	-	-	-	-	-	-	-	-	-	-	-	-	-	-	-	-	-
		NovaSeq6000_PE150	0.048047	-	-	-	-	-	-	-	-	-	-	-	-	-	-	-	-	-	-	-	-	-	-	-	-
10	ERDS	BGISEQ-500_PE100	2.875	-	0.714	0.783	0.562	0.576	0.431	0.651	0.685	0.379	0.344	0.369	0.36	0.327	0.219	0.25	0.192	0.213	0.199	0.186	0.153	0.149	0.112	0.089	0.266
		BGISEQ-500_PE150-1	2.564	-	1.011	1.101	0.507	0.611	0.531	0.512	0.573	0.391	0.389	0.376	0.751	0.701	0.501	0.281	0.204	0.21	0.199	0.196	0.199	0.136	0.083	0.097	0.154
		BGISEQ-500_PE150-2	2.532	-	0.87	0.784	0.708	0.657	0.606	0.438	0.604	0.397	0.428	0.816	0.461	0.345	0.51	0.514	0.192	0.203	0.172	0.186	0.145	0.146	0.092	0.095	0.155
		HiSeq2500_PE150	2.642	-	0.893	0.819	0.624	0.515	0.494	0.463	0.495	0.37	0.296	0.411	0.367	0.365	0.2	0.376	0.182	0.401	0.177	0.337	0.142	0.152	0.083	0.077	0.186
		DNBSEQ-G400_PE100	2.71	-	0.694	0.629	0.487	0.495	0.487	0.396	0.376	0.361	0.306	0.319	0.364	0.487	0.338	0.219	0.343	0.168	0.186	0.178	0.138	0.132	0.084	0.079	0.187
		DNBSEQ-G400_PE150_PCR-1	2.65	-	0.773	1.28	0.49	0.502	0.463	0.462	0.401	0.324	0.301	0.622	0.364	0.297	0.394	0.171	0.192	0.164	0.171	0.17	0.138	0.136	0.076	0.091	0.157
		DNBSEQ-G400_PE150_PCR-2	2.664	-	0.836	0.696	0.526	0.503	0.428	0.467	0.41	0.64	0.308	0.327	0.343	0.32	0.215	0.406	0.199	0.186	0.184	0.173	0.137	0.126	0.091	0.099	0.153
		DNBSEQ-G400_PE150_PCRfree-1	2.675	-	0.853	0.776	0.585	0.61	0.546	0.442	0.558	0.464	0.777	0.702	0.346	0.367	0.506	0.183	0.226	0.242	0.186	0.18	0.141	0.168	0.101	0.233	0.159
		DNBSEQ-G400_PE150_PCRfree-2	2.816	-	0.844	0.786	1.185	0.624	0.487	0.991	0.603	0.525	0.343	0.811	0.336	0.441	0.524	0.487	0.199	0.199	0.214	0.186	0.152	0.15	0.113	0.125	0.223
		NovaSeq6000_PE150	2.892	-	0.595	0.696	0.428	0.494	0.431	0.554	0.55	0.483	0.307	0.314	0.303	0.271	0.218	0.19	0.17	0.205	0.283	0.175	0.158	0.216	0.074	0.154	0.243
11	FermiKit	BGISEQ-500_PE100	75.078	47.64	-	-	-	-	-	-	-	-	-	-	-	-	-	-	-	-	-	-	-	-	-	-	-
		BGISEQ-500_PE150-1	53.51	36.239	-	-	-	-	-	-	-	-	-	-	-	-	-	-	-	-	-	-	-	-	-	-	-
		BGISEQ-500_PE150-2	53.494	33.868	-	-	-	-	-	-	-	-	-	-	-	-	-	-	-	-	-	-	-	-	-	-	-
		HiSeq2500_PE150	53.534	41.295	-	-	-	-	-	-	-	-	-	-	-	-	-	-	-	-	-	-	-	-	-	-	-
		DNBSEQ-G400_PE100	64.033	39.962	-	-	-	-	-	-	-	-	-	-	-	-	-	-	-	-	-	-	-	-	-	-	-
		DNBSEQ-G400_PE150_PCR-1	84.639	39.962	-	-	-	-	-	-	-	-	-	-	-	-	-	-	-	-	-	-	-	-	-	-	-
		DNBSEQ-G400_PE150_PCR-2	76.826	56.586	-	-	-	-	-	-	-	-	-	-	-	-	-	-	-	-	-	-	-	-	-	-	-
		DNBSEQ-G400_PE150_PCRfree-1	90.309	45.318	-	-	-	-	-	-	-	-	-	-	-	-	-	-	-	-	-	-	-	-	-	-	-
		DNBSEQ-G400_PE150_PCRfree-2	90.289	54.503	-	-	-	-	-	-	-	-	-	-	-	-	-	-	-	-	-	-	-	-	-	-	-
		NovaSeq6000_PE150	55.306	43.842	-	-	-	-	-	-	-	-	-	-	-	-	-	-	-	-	-	-	-	-	-	-	-
12	GASVpro	BGISEQ-500_PE100	1.917	-	1.425	1.149	0.808	2.17	0.709	0.669	0.816	0.642	0.557	0.929	0.544	0.609	0.379	0.305	0.299	0.434	0.293	0.285	0.364	0.215	0.131	0.153	0.674
		BGISEQ-500_PE150-1	1.463	-	0.676	0.701	0.499	0.527	0.41	0.4	0.418	0.294	0.279	0.326	0.302	0.295	0.206	0.188	0.226	0.18	0.155	0.141	0.113	0.116	0.067	0.061	0.358
		BGISEQ-500_PE150-2	1.405	-	0.464	0.509	0.368	0.428	0.382	0.297	0.316	0.248	0.205	0.276	0.252	0.237	0.181	0.154	0.133	0.148	0.139	0.144	0.109	0.105	0.066	0.061	0.247
		HiSeq2500_PE150	1.885	-	0.714	1	0.52	1.007	0.48	0.434	0.676	0.4	0.301	1.328	0.342	0.351	0.227	0.192	0.174	0.408	0.169	0.202	0.121	0.124	0.076	0.064	0.349
		DNBSEQ-G400_PE100	1.477	-	0.842	0.821	0.619	0.586	0.545	0.514	0.486	0.453	0.315	0.511	0.402	0.408	0.252	0.226	0.234	0.291	0.228	0.21	0.201	0.161	0.093	0.095	0.428
		DNBSEQ-G400_PE150_PCR-1	1.347	-	0.441	0.471	0.381	0.366	0.335	0.285	0.302	0.266	0.223	0.28	0.246	0.225	0.173	0.157	0.158	0.167	0.146	0.133	0.104	0.111	0.068	0.069	0.285
		DNBSEQ-G400_PE150_PCR-2	1.353	-	0.454	0.511	0.378	0.336	0.346	0.318	0.332	0.292	0.213	0.278	0.258	0.24	0.169	0.16	0.149	0.154	0.144	0.146	0.115	0.108	0.066	0.061	0.276
		DNBSEQ-G400_PE150_PCRfree-1	1.534	-	0.581	0.517	0.399	0.404	0.359	0.34	0.344	0.286	0.25	0.312	0.254	0.262	0.183	0.168	0.143	0.177	0.159	0.153	0.134	0.118	0.067	0.062	0.293
		DNBSEQ-G400_PE150_PCRfree-2	1.525	-	0.573	0.541	0.376	0.405	0.35	0.337	0.353	0.286	0.231	0.283	0.284	0.271	0.186	0.156	0.153	0.177	0.161	0.143	0.125	0.115	0.071	0.059	0.287
		NovaSeq6000_PE150	1.835	-	0.653	0.721	0.503	0.563	0.446	0.419	0.476	0.349	0.301	0.547	0.337	0.335	0.22	0.204	0.197	0.217	0.193	0.163	0.224	0.147	0.112	0.083	0.362
13	GenomeSTRiP2	BGISEQ-500_PE100	35.103	3.386	-	-	-	-	-	-	-	-	-	-	-	-	-	-	-	-	-	-	-	-	-	-	-
		BGISEQ-500_PE150-1	35.088	1.844	-	-	-	-	-	-	-	-	-	-	-	-	-	-	-	-	-	-	-	-	-	-	-
		BGISEQ-500_PE150-2	40.022	1.838	-	-	-	-	-	-	-	-	-	-	-	-	-	-	-	-	-	-	-	-	-	-	-
		HiSeq2500_PE150	35.156	2.502	-	-	-	-	-	-	-	-	-	-	-	-	-	-	-	-	-	-	-	-	-	-	-
		DNBSEQ-G400_PE100	35.219	2.376	-	-	-	-	-	-	-	-	-	-	-	-	-	-	-	-	-	-	-	-	-	-	-
		DNBSEQ-G400_PE150_PCR-1	35.409	1.934	-	-	-	-	-	-	-	-	-	-	-	-	-	-	-	-	-	-	-	-	-	-	-
		DNBSEQ-G400_PE150_PCR-2	34.936	1.961	-	-	-	-	-	-	-	-	-	-	-	-	-	-	-	-	-	-	-	-	-	-	-
		DNBSEQ-G400_PE150_PCRfree-1	34.965	1.959	-	-	-	-	-	-	-	-	-	-	-	-	-	-	-	-	-	-	-	-	-	-	-
		DNBSEQ-G400_PE150_PCRfree-2	43.002	1.968	-	-	-	-	-	-	-	-	-	-	-	-	-	-	-	-	-	-	-	-	-	-	-
		NovaSeq6000_PE150	35.224	2.302	-	-	-	-	-	-	-	-	-	-	-	-	-	-	-	-	-	-	-	-	-	-	-
14	GRIDSS	BGISEQ-500_PE100	16.977	2.575	-	-	-	-	-	-	-	-	-	-	-	-	-	-	-	-	-	-	-	-	-	-	-
		BGISEQ-500_PE150-1	18.225	1.842	-	-	-	-	-	-	-	-	-	-	-	-	-	-	-	-	-	-	-	-	-	-	-
		BGISEQ-500_PE150-2	18.062	1.701	-	-	-	-	-	-	-	-	-	-	-	-	-	-	-	-	-	-	-	-	-	-	-
		HiSeq2500_PE150	14.508	2.089	-	-	-	-	-	-	-	-	-	-	-	-	-	-	-	-	-	-	-	-	-	-	-
		DNBSEQ-G400_PE100	15.608	1.767	-	-	-	-	-	-	-	-	-	-	-	-	-	-	-	-	-	-	-	-	-	-	-
		DNBSEQ-G400_PE150_PCR-1	18.39	2.594	-	-	-	-	-	-	-	-	-	-	-	-	-	-	-	-	-	-	-	-	-	-	-
		DNBSEQ-G400_PE150_PCR-2	18.329	2.609	-	-	-	-	-	-	-	-	-	-	-	-	-	-	-	-	-	-	-	-	-	-	-
		DNBSEQ-G400_PE150_PCRfree-1	18.644	2.103	-	-	-	-	-	-	-	-	-	-	-	-	-	-	-	-	-	-	-	-	-	-	-
		DNBSEQ-G400_PE150_PCRfree-2	18.757	2.218	-	-	-	-	-	-	-	-	-	-	-	-	-	-	-	-	-	-	-	-	-	-	-
		NovaSeq6000_PE150	15.92	3.43	-	-	-	-	-	-	-	-	-	-	-	-	-	-	-	-	-	-	-	-	-	-	-
15	Hydra-sv	BGISEQ-500_PE100	3.059	2.062	-	-	-	-	-	-	-	-	-	-	-	-	-	-	-	-	-	-	-	-	-	-	-
		BGISEQ-500_PE150-1	2.163	1.351	-	-	-	-	-	-	-	-	-	-	-	-	-	-	-	-	-	-	-	-	-	-	-
		BGISEQ-500_PE150-2	2.145	1.352	-	-	-	-	-	-	-	-	-	-	-	-	-	-	-	-	-	-	-	-	-	-	-
		HiSeq2500_PE150	1.927	1.49	-	-	-	-	-	-	-	-	-	-	-	-	-	-	-	-	-	-	-	-	-	-	-
		DNBSEQ-G400_PE100	2.833	1.7	-	-	-	-	-	-	-	-	-	-	-	-	-	-	-	-	-	-	-	-	-	-	-
		DNBSEQ-G400_PE150_PCR-1	2.152	2.974	-	-	-	-	-	-	-	-	-	-	-	-	-	-	-	-	-	-	-	-	-	-	-
		DNBSEQ-G400_PE150_PCR-2	2.155	1.517	-	-	-	-	-	-	-	-	-	-	-	-	-	-	-	-	-	-	-	-	-	-	-
		DNBSEQ-G400_PE150_PCRfree-1	2.141	3.164	-	-	-	-	-	-	-	-	-	-	-	-	-	-	-	-	-	-	-	-	-	-	-
		DNBSEQ-G400_PE150_PCRfree-2	2.141	1.581	-	-	-	-	-	-	-	-	-	-	-	-	-	-	-	-	-	-	-	-	-	-	-
		NovaSeq6000_PE150	2.052	1.625	-	-	-	-	-	-	-	-	-	-	-	-	-	-	-	-	-	-	-	-	-	-	-
16	iCopyDAV	BGISEQ-500_PE100	8.692	-	2.233	2.625	1.419	2.051	1.651	1.447	1.214	0.988	1.416	0.832	1.667	1.623	1.009	0.947	0.186	0.186	0.184	0.138	0.113	0.114	0.124	0.047	0.527
		BGISEQ-500_PE150-1	4.864	-	1.508	1.724	2.148	0.487	0.487	1.919	0.724	1.392	0.231	1.008	1.212	0.421	0.31	0.401	0.092	0.095	0.092	0.275	0.052	0.134	0.074	0.028	1.219
		BGISEQ-500_PE150-2	4.849	-	4.663	1.114	0.694	0.696	1.131	2.126	0.546	0.934	0.703	0.493	1.172	1.095	0.556	0.478	0.343	0.146	0.187	0.308	0.081	0.199	0.076	0.039	0.563
		HiSeq2500_PE150	5.135	-	4.702	1.176	1.065	0.649	0.908	2.44	1.912	0.441	0.308	1.241	1.237	1.105	0.419	0.529	0.304	0.315	0.147	0.141	0.107	0.098	0.04	0.066	0.389
		DNBSEQ-G400_PE100	7.243	-	3.241	0.94	0.532	0.539	0.594	1.545	1.305	1.393	0.633	0.462	0.867	1.117	0.177	0.419	0.359	0.344	0.118	0.103	0.104	0.086	0.036	0.039	0.372
		DNBSEQ-G400_PE150_PCR-1	4.906	-	4.191	4.292	1.049	0.932	0.566	0.523	0.673	1.517	0.229	0.322	0.317	1.069	0.556	0.15	0.415	0.385	0.141	0.243	0.07	0.071	0.038	0.038	0.309
		DNBSEQ-G400_PE150_PCR-2	4.919	-	0.877	1.488	12.566	1.054	0.552	1.979	0.469	0.419	1.161	1.184	1.239	0.367	0.525	0.46	0.732	0.401	0.11	0.35	0.076	0.449	0.087	0.051	0.34
		DNBSEQ-G400_PE150_PCRfree-1	4.905	-	1.09	1.208	3.102	0.717	0.656	1.878	0.52	0.468	0.837	1.19	1.297	1.303	0.574	0.137	0.112	0.387	11.654	0.108	0.076	0.213	0.051	0.046	1.816
		DNBSEQ-G400_PE150_PCRfree-2	4.918	-	1.099	1.281	0.734	0.617	0.63	11.758	0.526	11.744	0.296	1.076	1.084	1.392	0.191	0.484	0.155	0.157	0.132	0.116	0.084	0.088	0.039	0.036	0.258
		NovaSeq6000_PE150	4.844	-	0.834	0.806	0.754	0.669	1.253	0.473	1.133	1.061	0.27	0.953	0.931	0.336	0.507	0.471	0.144	0.13	0.125	0.105	0.08	0.084	0.096	0.098	0.269
17	indelMINER	BGISEQ-500_PE100	87.565	-	68.724	45.227	21.553	33.4	19.042	17.498	21.702	12.912	10.804	36.359	12.554	11.493	6.794	6.383	5.493	6.533	12.317	5.612	5.11	2.409	1.993	1.389	9.691
		BGISEQ-500_PE150-1	3.215	-	27.986	38.98	12.46	18.441	13.837	12.71	34.025	10.397	8.268	41.505	10.941	8.039	5.346	4.547	3.981	4.624	8.382	5.904	2.806	1.524	1.386	1.131	5.796
		BGISEQ-500_PE150-2	-	-	27.833	29.345	15.601	17.454	13.18	11.823	23.082	10.603	7.516	27.842	10.078	6.986	5.109	4.214	3.734	4.186	7.721	5.543	2.426	1.89	1.358	0.932	7.097
		HiSeq2500_PE150	6.346	-	27.321	58.379	14.199	37.01	12.25	11.239	91.256	16.085	5.93	-274.357	13.419	7.486	4.939	4.028	3.321	4.142	17.954	6.179	2.579	1.763	1.616	0.746	7.529
		DNBSEQ-G400_PE100	54.966	-	30.767	35.307	15.923	20.23	10.636	11.044	13.538	10.331	8.173	20.085	9.314	8.536	5.467	4.593	4.149	4.835	9.266	4.336	2.092	2.116	1.675	0.932	8.145
		DNBSEQ-G400_PE150_PCR-1	26.893	-	33.791	41.89	14.769	20.624	10.996	12.818	19.385	11.13	8.555	72.583	13.594	8.936	5.265	4.563	4.139	4.936	14.545	8.146	3.21	1.882	1.466	1.057	7.776
		DNBSEQ-G400_PE150_PCR-2	25.643	-	30.685	41.783	17.091	22.628	14.429	13.313	19.192	11.451	8.603	66.848	13.746	8.82	5.501	4.676	3.392	5.008	14.177	8.087	3.455	2.211	1.468	0.844	8.088
		DNBSEQ-G400_PE150_PCRfree-1	5.809	-	21.703	44.067	15.91	19.151	13.127	12.121	25.395	10.279	7.971	69.103	13.505	8.066	5.251	4.285	3.811	4.27	13.47	7.702	2.765	2.054	1.397	0.934	6.783
		DNBSEQ-G400_PE150_PCRfree-2	5.386	-	29.039	45.98	15.551	19.284	12.738	12.377	25.791	10.272	8.187	63.845	11.411	7.853	5.297	4.16	3.842	3.419	12.664	8.228	2.807	1.865	1.078	0.948	6.99
		NovaSeq6000_PE150	3.733	-	42.661	83.624	33.517	56.478	27.527	26.682	28.509	24.406	16.864	88.519	15.598	18.728	9.933	8.76	7.802	11.304	14.438	8.952	6.917	4.277	2.497	2.093	14.649
18	IT IS	BGISEQ-500_PE100	10.211	21.715	-	-	-	-	-	-	-	-	-	-	-	-	-	-	-	-	-	-	-	-	-	-	-
		BGISEQ-500_PE150-1	9.555	17.602	-	-	-	-	-	-	-	-	-	-	-	-	-	-	-	-	-	-	-	-	-	-	-
		BGISEQ-500_PE150-2	9.552	17.188	-	-	-	-	-	-	-	-	-	-	-	-	-	-	-	-	-	-	-	-	-	-	-
		HiSeq2500_PE150	9.563	16.081	-	-	-	-	-	-	-	-	-	-	-	-	-	-	-	-	-	-	-	-	-	-	-
		DNBSEQ-G400_PE100	9.908	24.933	-	-	-	-	-	-	-	-	-	-	-	-	-	-	-	-	-	-	-	-	-	-	-
		DNBSEQ-G400_PE150_PCR-1	9.601	32.934	-	-	-	-	-	-	-	-	-	-	-	-	-	-	-	-	-	-	-	-	-	-	-
		DNBSEQ-G400_PE150_PCR-2	9.563	23.131	-	-	-	-	-	-	-	-	-	-	-	-	-	-	-	-	-	-	-	-	-	-	-
		DNBSEQ-G400_PE150_PCRfree-1	9.545	31.915	-	-	-	-	-	-	-	-	-	-	-	-	-	-	-	-	-	-	-	-	-	-	-
		DNBSEQ-G400_PE150_PCRfree-2	9.64	31.439	-	-	-	-	-	-	-	-	-	-	-	-	-	-	-	-	-	-	-	-	-	-	-
		NovaSeq6000_PE150	9.557	25.606	-	-	-	-	-	-	-	-	-	-	-	-	-	-	-	-	-	-	-	-	-	-	-
19	laSV	BGISEQ-500_PE100	141.532	106.255	-	-	-	-	-	-	-	-	-	-	-	-	-	-	-	-	-	-	-	-	-	-	-
		BGISEQ-500_PE150-1	143.668	109.45	-	-	-	-	-	-	-	-	-	-	-	-	-	-	-	-	-	-	-	-	-	-	-
		BGISEQ-500_PE150-2	140.241	108.374	-	-	-	-	-	-	-	-	-	-	-	-	-	-	-	-	-	-	-	-	-	-	-
		HiSeq2500_PE150	143.465	126.059	-	-	-	-	-	-	-	-	-	-	-	-	-	-	-	-	-	-	-	-	-	-	-
		DNBSEQ-G400_PE100	132.277	105.711	-	-	-	-	-	-	-	-	-	-	-	-	-	-	-	-	-	-	-	-	-	-	-
		DNBSEQ-G400_PE150_PCR-1	161.393	143.127	-	-	-	-	-	-	-	-	-	-	-	-	-	-	-	-	-	-	-	-	-	-	-
		DNBSEQ-G400_PE150_PCR-2	159.274	140.076	-	-	-	-	-	-	-	-	-	-	-	-	-	-	-	-	-	-	-	-	-	-	-
		DNBSEQ-G400_PE150_PCRfree-1	164.191	111.908	-	-	-	-	-	-	-	-	-	-	-	-	-	-	-	-	-	-	-	-	-	-	-
		DNBSEQ-G400_PE150_PCRfree-2	164.684	92.613	-	-	-	-	-	-	-	-	-	-	-	-	-	-	-	-	-	-	-	-	-	-	-
		NovaSeq6000_PE150	-	116.281	-	-	-	-	-	-	-	-	-	-	-	-	-	-	-	-	-	-	-	-	-	-	-
20	Lumpy	BGISEQ-500_PE100	7.664	20.42	-	-	-	-	-	-	-	-	-	-	-	-	-	-	-	-	-	-	-	-	-	-	-
		BGISEQ-500_PE150-1	6.491	9.8	-	-	-	-	-	-	-	-	-	-	-	-	-	-	-	-	-	-	-	-	-	-	-
		BGISEQ-500_PE150-2	5.545	6.752	-	-	-	-	-	-	-	-	-	-	-	-	-	-	-	-	-	-	-	-	-	-	-
		HiSeq2500_PE150	10.717	12.768	-	-	-	-	-	-	-	-	-	-	-	-	-	-	-	-	-	-	-	-	-	-	-
		DNBSEQ-G400_PE100	5.651	7.226	-	-	-	-	-	-	-	-	-	-	-	-	-	-	-	-	-	-	-	-	-	-	-
		DNBSEQ-G400_PE150_PCR-1	5.988	8.506	-	-	-	-	-	-	-	-	-	-	-	-	-	-	-	-	-	-	-	-	-	-	-
		DNBSEQ-G400_PE150_PCR-2	5.685	6.931	-	-	-	-	-	-	-	-	-	-	-	-	-	-	-	-	-	-	-	-	-	-	-
		DNBSEQ-G400_PE150_PCRfree-1	7.204	8.438	-	-	-	-	-	-	-	-	-	-	-	-	-	-	-	-	-	-	-	-	-	-	-
		DNBSEQ-G400_PE150_PCRfree-2	7.208	8.59	-	-	-	-	-	-	-	-	-	-	-	-	-	-	-	-	-	-	-	-	-	-	-
		NovaSeq6000_PE150	11.778	13.122	-	-	-	-	-	-	-	-	-	-	-	-	-	-	-	-	-	-	-	-	-	-	-
21	Manta	BGISEQ-500_PE100	0.93852	1.947	-	-	-	-	-	-	-	-	-	-	-	-	-	-	-	-	-	-	-	-	-	-	-
		BGISEQ-500_PE150-1	1.021	0.6	-	-	-	-	-	-	-	-	-	-	-	-	-	-	-	-	-	-	-	-	-	-	-
		BGISEQ-500_PE150-2	1.01728	0.604	-	-	-	-	-	-	-	-	-	-	-	-	-	-	-	-	-	-	-	-	-	-	-
		HiSeq2500_PE150	1.057	0.701	-	-	-	-	-	-	-	-	-	-	-	-	-	-	-	-	-	-	-	-	-	-	-
		DNBSEQ-G400_PE100	0.95907	0.675	-	-	-	-	-	-	-	-	-	-	-	-	-	-	-	-	-	-	-	-	-	-	-
		DNBSEQ-G400_PE150_PCR-1	0.993719	0.65	-	-	-	-	-	-	-	-	-	-	-	-	-	-	-	-	-	-	-	-	-	-	-
		DNBSEQ-G400_PE150_PCR-2	1.01608	0.742	-	-	-	-	-	-	-	-	-	-	-	-	-	-	-	-	-	-	-	-	-	-	-
		DNBSEQ-G400_PE150_PCRfree-1	0.996449	0.694	-	-	-	-	-	-	-	-	-	-	-	-	-	-	-	-	-	-	-	-	-	-	-
		DNBSEQ-G400_PE150_PCRfree-2	1.01771	0.697	-	-	-	-	-	-	-	-	-	-	-	-	-	-	-	-	-	-	-	-	-	-	-
		NovaSeq6000_PE150	1.097	2.294	-	-	-	-	-	-	-	-	-	-	-	-	-	-	-	-	-	-	-	-	-	-	-
22	MATCHCLIP	BGISEQ-500_PE100	1.425	2.083	-	-	-	-	-	-	-	-	-	-	-	-	-	-	-	-	-	-	-	-	-	-	-
		BGISEQ-500_PE150-1	1.447	1.339	-	-	-	-	-	-	-	-	-	-	-	-	-	-	-	-	-	-	-	-	-	-	-
		BGISEQ-500_PE150-2	1.324	1.38	-	-	-	-	-	-	-	-	-	-	-	-	-	-	-	-	-	-	-	-	-	-	-
		HiSeq2500_PE150	1.284	1.443	-	-	-	-	-	-	-	-	-	-	-	-	-	-	-	-	-	-	-	-	-	-	-
		DNBSEQ-G400_PE100	1.282	1.399	-	-	-	-	-	-	-	-	-	-	-	-	-	-	-	-	-	-	-	-	-	-	-
		DNBSEQ-G400_PE150_PCR-1	1.303	1.621	-	-	-	-	-	-	-	-	-	-	-	-	-	-	-	-	-	-	-	-	-	-	-
		DNBSEQ-G400_PE150_PCR-2	1.437	1.588	-	-	-	-	-	-	-	-	-	-	-	-	-	-	-	-	-	-	-	-	-	-	-
		DNBSEQ-G400_PE150_PCRfree-1	1.281	1.61	-	-	-	-	-	-	-	-	-	-	-	-	-	-	-	-	-	-	-	-	-	-	-
		DNBSEQ-G400_PE150_PCRfree-2	1.406	1.553	-	-	-	-	-	-	-	-	-	-	-	-	-	-	-	-	-	-	-	-	-	-	-
		NovaSeq6000_PE150	1.449	1.805	-	-	-	-	-	-	-	-	-	-	-	-	-	-	-	-	-	-	-	-	-	-	-
23	Meerkat	BGISEQ-500_PE100	5.185	13.025	-	-	-	-	-	-	-	-	-	-	-	-	-	-	-	-	-	-	-	-	-	-	-
		BGISEQ-500_PE150-1	3.756	8.842	-	-	-	-	-	-	-	-	-	-	-	-	-	-	-	-	-	-	-	-	-	-	-
		BGISEQ-500_PE150-2	4.098	9.013	-	-	-	-	-	-	-	-	-	-	-	-	-	-	-	-	-	-	-	-	-	-	-
		HiSeq2500_PE150	4.814	19.129	-	-	-	-	-	-	-	-	-	-	-	-	-	-	-	-	-	-	-	-	-	-	-
		DNBSEQ-G400_PE100	4.406	11.734	-	-	-	-	-	-	-	-	-	-	-	-	-	-	-	-	-	-	-	-	-	-	-
		DNBSEQ-G400_PE150_PCR-1	5.669	15.967	-	-	-	-	-	-	-	-	-	-	-	-	-	-	-	-	-	-	-	-	-	-	-
		DNBSEQ-G400_PE150_PCR-2	5.038	14.663	-	-	-	-	-	-	-	-	-	-	-	-	-	-	-	-	-	-	-	-	-	-	-
		DNBSEQ-G400_PE150_PCRfree-1	5.25	14.534	-	-	-	-	-	-	-	-	-	-	-	-	-	-	-	-	-	-	-	-	-	-	-
		DNBSEQ-G400_PE150_PCRfree-2	5.2	14.824	-	-	-	-	-	-	-	-	-	-	-	-	-	-	-	-	-	-	-	-	-	-	-
		NovaSeq6000_PE150	5.062	35.05	-	-	-	-	-	-	-	-	-	-	-	-	-	-	-	-	-	-	-	-	-	-	-
24	MELT	BGISEQ-500_PE100	6.184	15.818	-	-	-	-	-	-	-	-	-	-	-	-	-	-	-	-	-	-	-	-	-	-	-
		BGISEQ-500_PE150-1	6.864	9.908	-	-	-	-	-	-	-	-	-	-	-	-	-	-	-	-	-	-	-	-	-	-	-
		BGISEQ-500_PE150-2	5.421	9.854	-	-	-	-	-	-	-	-	-	-	-	-	-	-	-	-	-	-	-	-	-	-	-
		HiSeq2500_PE150	12.575	8.166	-	-	-	-	-	-	-	-	-	-	-	-	-	-	-	-	-	-	-	-	-	-	-
		DNBSEQ-G400_PE100	12.719	12.296	-	-	-	-	-	-	-	-	-	-	-	-	-	-	-	-	-	-	-	-	-	-	-
		DNBSEQ-G400_PE150_PCR-1	11.246	9.558	-	-	-	-	-	-	-	-	-	-	-	-	-	-	-	-	-	-	-	-	-	-	-
		DNBSEQ-G400_PE150_PCR-2	13.257	10.179	-	-	-	-	-	-	-	-	-	-	-	-	-	-	-	-	-	-	-	-	-	-	-
		DNBSEQ-G400_PE150_PCRfree-1	11.984	10.179	-	-	-	-	-	-	-	-	-	-	-	-	-	-	-	-	-	-	-	-	-	-	-
		DNBSEQ-G400_PE150_PCRfree-2	9.238	11.707	-	-	-	-	-	-	-	-	-	-	-	-	-	-	-	-	-	-	-	-	-	-	-
		NovaSeq6000_PE150	5.587	54.17	-	-	-	-	-	-	-	-	-	-	-	-	-	-	-	-	-	-	-	-	-	-	-
25	MetaSV	BGISEQ-500_PE100	7.006	0.218	-	-	-	-	-	-	-	-	-	-	-	-	-	-	-	-	-	-	-	-	-	-	-
		BGISEQ-500_PE150-1	3.861	0.129	-	-	-	-	-	-	-	-	-	-	-	-	-	-	-	-	-	-	-	-	-	-	-
		BGISEQ-500_PE150-2	0.585641	0.041	-	-	-	-	-	-	-	-	-	-	-	-	-	-	-	-	-	-	-	-	-	-	-
		HiSeq2500_PE150	2.497	0.109	-	-	-	-	-	-	-	-	-	-	-	-	-	-	-	-	-	-	-	-	-	-	-
		DNBSEQ-G400_PE100	4.911	0.128	-	-	-	-	-	-	-	-	-	-	-	-	-	-	-	-	-	-	-	-	-	-	-
		DNBSEQ-G400_PE150_PCR-1	4.77	0.133	-	-	-	-	-	-	-	-	-	-	-	-	-	-	-	-	-	-	-	-	-	-	-
		DNBSEQ-G400_PE150_PCR-2	4.794	0.131	-	-	-	-	-	-	-	-	-	-	-	-	-	-	-	-	-	-	-	-	-	-	-
		DNBSEQ-G400_PE150_PCRfree-1	5.704	0.144	-	-	-	-	-	-	-	-	-	-	-	-	-	-	-	-	-	-	-	-	-	-	-
		DNBSEQ-G400_PE150_PCRfree-2	6.407	0.161	-	-	-	-	-	-	-	-	-	-	-	-	-	-	-	-	-	-	-	-	-	-	-
		NovaSeq6000_PE150	0.368336	0.014	-	-	-	-	-	-	-	-	-	-	-	-	-	-	-	-	-	-	-	-	-	-	-
26	MindTheGap	BGISEQ-500_PE100	32.948	5.233	-	-	-	-	-	-	-	-	-	-	-	-	-	-	-	-	-	-	-	-	-	-	-
		BGISEQ-500_PE150-1	32.86	194.255	-	-	-	-	-	-	-	-	-	-	-	-	-	-	-	-	-	-	-	-	-	-	-
		BGISEQ-500_PE150-2	32.463	174.841	-	-	-	-	-	-	-	-	-	-	-	-	-	-	-	-	-	-	-	-	-	-	-
		HiSeq2500_PE150	35.465	183.714	-	-	-	-	-	-	-	-	-	-	-	-	-	-	-	-	-	-	-	-	-	-	-
		DNBSEQ-G400_PE100	32.748	175.987	-	-	-	-	-	-	-	-	-	-	-	-	-	-	-	-	-	-	-	-	-	-	-
		DNBSEQ-G400_PE150_PCR-1	34.797	178.882	-	-	-	-	-	-	-	-	-	-	-	-	-	-	-	-	-	-	-	-	-	-	-
		DNBSEQ-G400_PE150_PCR-2	33.362	209.151	-	-	-	-	-	-	-	-	-	-	-	-	-	-	-	-	-	-	-	-	-	-	-
		DNBSEQ-G400_PE150_PCRfree-1	34.8	213.737	-	-	-	-	-	-	-	-	-	-	-	-	-	-	-	-	-	-	-	-	-	-	-
		DNBSEQ-G400_PE150_PCRfree-2	34.941	183.297	-	-	-	-	-	-	-	-	-	-	-	-	-	-	-	-	-	-	-	-	-	-	-
		NovaSeq6000_PE150	44.397	197.578	-	-	-	-	-	-	-	-	-	-	-	-	-	-	-	-	-	-	-	-	-	-	-
27	PennCNV-Seq	BGISEQ-500_PE100	6.215	-	3.726	3.781	3.873	2.886	5.09	2.516	2.421	2.213	1.912	2.144	3.08	2.054	1.436	1.39	1.283	1.394	1.896	1.196	0.919	0.946	0.614	0.572	2.239
		BGISEQ-500_PE150-1	5.654	-	3.221	3.27	2.54	2.593	2.42	2.543	2.411	1.98	1.673	2.308	1.796	1.737	1.159	1.237	1.079	1.337	1.064	1.207	0.817	0.809	0.581	0.492	1.938
		BGISEQ-500_PE150-2	5.904	-	3.178	3.209	2.509	2.574	2.852	2.222	2.084	2.223	1.814	1.874	1.764	2.227	1.145	1.224	1.057	1.436	1.068	1.096	0.953	0.797	0.542	0.493	1.912
		HiSeq2500_PE150	6.217	-	3.1	3.387	2.62	2.781	2.434	2.241	3.425	1.984	2.819	3.181	1.81	1.771	1.306	1.207	1.106	1.175	1.039	2.48	0.726	0.809	1.602	0.461	2.031
		DNBSEQ-G400_PE100	5.8	-	3.035	5.428	2.449	2.524	2.179	2.048	1.986	1.957	2.364	2.679	1.708	1.668	1.141	1.121	1.069	1.176	1.067	1.084	0.772	0.804	0.532	0.479	1.848
		DNBSEQ-G400_PE150_PCR-1	6.206	-	4.533	3.401	2.668	2.681	2.482	2.293	2.177	2.059	2.736	2.728	1.911	1.789	1.178	1.315	1.139	1.283	1.194	1.348	0.844	0.866	0.593	0.546	2.026
		DNBSEQ-G400_PE150_PCR-2	6.229	-	3.377	3.395	2.647	4.5	2.51	2.31	2.192	3.338	1.754	3.565	1.901	1.802	1.189	1.31	1.139	1.274	1.184	1.142	0.835	1.519	0.593	0.542	2.045
		DNBSEQ-G400_PE150_PCRfree-1	6.218	-	3.337	3.424	3.627	2.649	2.485	2.305	2.194	2.064	2.289	2.473	1.895	1.8	1.196	1.3	1.131	1.321	1.167	1.146	0.815	0.918	0.648	0.543	2.098
		DNBSEQ-G400_PE150_PCRfree-2	5.693	-	3.422	3.452	2.714	2.684	2.723	2.358	2.215	2.331	1.762	2.206	1.936	1.829	1.201	1.316	1.165	1.304	1.191	1.145	0.813	0.883	0.597	0.532	2.049
		NovaSeq6000_PE150	6.227	-	3.335	3.435	2.603	2.656	2.452	2.298	2.139	2.031	1.786	2.028	1.835	1.924	1.246	1.208	1.161	1.333	1.214	1.121	0.892	0.874	0.579	0.563	2.205
28	Pindel	BGISEQ-500_PE100	33.754		-	-	-	-	-	-	-	-	-	-	-	-	-	-	-	-	-	-	-	-	-	-	-
		BGISEQ-500_PE150-1	23.426	176.596	-	-	-	-	-	-	-	-	-	-	-	-	-	-	-	-	-	-	-	-	-	-	-
		BGISEQ-500_PE150-2	22.207	229.46	-	-	-	-	-	-	-	-	-	-	-	-	-	-	-	-	-	-	-	-	-	-	-
		HiSeq2500_PE150	25.253	165.3	-	-	-	-	-	-	-	-	-	-	-	-	-	-	-	-	-	-	-	-	-	-	-
		DNBSEQ-G400_PE100	29.794	224.871	-	-	-	-	-	-	-	-	-	-	-	-	-	-	-	-	-	-	-	-	-	-	-
		DNBSEQ-G400_PE150_PCR-1	19.663	224.871	-	-	-	-	-	-	-	-	-	-	-	-	-	-	-	-	-	-	-	-	-	-	-
		DNBSEQ-G400_PE150_PCR-2	23.977		-	-	-	-	-	-	-	-	-	-	-	-	-	-	-	-	-	-	-	-	-	-	-
		DNBSEQ-G400_PE150_PCRfree-1	20.393		-	-	-	-	-	-	-	-	-	-	-	-	-	-	-	-	-	-	-	-	-	-	-
		DNBSEQ-G400_PE150_PCRfree-2	21.856	227.589	-	-	-	-	-	-	-	-	-	-	-	-	-	-	-	-	-	-	-	-	-	-	-
		NovaSeq6000_PE150	22.467	161.334	-	-	-	-	-	-	-	-	-	-	-	-	-	-	-	-	-	-	-	-	-	-	-
29	Popins	BGISEQ-500_PE100	0.054691	-	0.091	0.111	0.075	0.105	0.071	0.071	0.081	0.068	0.051	0.121	0.062	0.068	0.034	0.034	0.034	0.054	0.036	0.036	0.031	0.027	0.033	0.017	0.073
		BGISEQ-500_PE150-1	0.704574	-	0.099	0.155	0.056	0.415	0.057	0.051	0.092	0.092	0.054	0.281	0.063	0.057	0.026	0.026	0.022	0.084	0.045	0.037	0.032	0.035	0.057	0.011	0.06
		BGISEQ-500_PE150-2	0.21082	-	0.08	0.132	0.055	0.499	0.056	0.049	0.105	0.122	0.06	0.325	0.067	0.061	0.023	0.026	0.023	0.075	0.037	0.042	0.035	0.031	0.057	0.011	0.058
		HiSeq2500_PE150	1.675	-	0.084	0.128	0.06	0.221	0.059	0.05	0.083	0.075	0.046	0.171	0.057	0.05	0.029	0.027	0.024	0.051	0.033	0.04	0.031	0.023	0.036	0.011	0.056
		DNBSEQ-G400_PE100	0.162848	-	0.066	0.079	0.053	0.09	0.048	0.045	0.053	0.046	0.034	0.095	0.04	0.038	0.026	0.024	0.023	0.038	0.024	0.023	0.021	0.02	0.025	0.011	0.042
		DNBSEQ-G400_PE150_PCR-1	0.212395	-	0.091	0.164	0.053	0.564	0.053	0.049	0.092	0.105	0.053	0.334	0.061	0.061	0.024	0.024	0.023	0.089	0.042	0.036	0.032	0.033	0.075	0.012	0.057
		DNBSEQ-G400_PE150_PCR-2	0.183934	-	0.079	0.173	0.055	0.586	0.054	0.049	0.097	0.088	0.057	0.361	0.061	0.061	0.024	0.026	0.024	0.077	0.041	0.036	0.031	0.034	0.067	0.011	0.065
		DNBSEQ-G400_PE150_PCRfree-1	0.248562	-	0.091	0.146	0.056	0.415	0.057	0.049	0.098	0.091	0.061	0.284	0.066	0.062	0.025	0.026	0.025	0.073	0.035	0.038	0.04	0.032	0.051	0.011	0.059
		DNBSEQ-G400_PE150_PCRfree-2	0.218004	-	0.089	0.158	0.057	0.402	0.061	0.05	0.099	0.094	0.059	0.275	0.065	0.057	0.027	0.026	0.024	0.076	0.036	0.041	0.041	0.032	0.05	0.013	0.063
		NovaSeq6000_PE150	0.303426	-	0.092	0.204	0.061	0.527	0.058	0.057	0.096	0.103	0.052	0.347	0.057	0.071	0.027	0.029	0.031	0.09	0.047	0.038	0.034	0.034	0.055	0.015	0.058
30	PRISM	BGISEQ-500_PE100	1.594	-	3.291	4.373	2.386	3.206	2.203	2.071	2.088	2.393	1.738	4.294	1.727	1.706	1.14	1.106	0.921	2.985	1.221	1.253	1.064	0.798	0.614	0.461	1.643
		BGISEQ-500_PE150-1	1.004	-	2.489	4.468	1.927	2.44	1.672	1.621	1.909	1.776	1.439	4.291	1.494	1.345	0.942	0.834	0.894	2.968	1.648	1.119	0.893	0.585	0.564	0.355	1.381
		BGISEQ-500_PE150-2	1.004	-	2.463	4.215	1.678	1.989	1.793	1.474	1.431	1.6	1.243	3.773	1.575	1.157	1.086	0.756	0.78	2.303	1.112	1.015	0.689	0.569	0.48	0.31	1.224
		HiSeq2500_PE150	1.00155	-	2.958	4.909	2.194	3.907	1.804	2.069	2.224	2.176	1.596	4.639	2.021	1.558	0.919	0.907	0.901	3.959	1.37	1.204	1.067	0.748	0.794	0.345	1.764
		DNBSEQ-G400_PE100	1.618	-	2.375	4.016	1.938	3.142	1.898	1.718	1.918	1.603	1.67	4.188	1.67	1.305	0.923	0.891	0.837	2.393	1.191	1.66	0.979	0.672	0.529	0.379	1.526
		DNBSEQ-G400_PE150_PCR-1	1.004	-	2.497	3.992	1.881	2.381	1.92	1.646	1.845	1.701	1.529	3.389	1.695	1.313	0.887	0.934	0.807	2.106	1.236	0.971	0.879	0.652	0.54	0.368	1.464
		DNBSEQ-G400_PE150_PCR-2	1.004	-	2.593	3.826	1.906	2.823	1.535	1.666	1.889	1.69	1.516	3.473	1.573	1.339	0.951	0.865	0.827	1.981	1.262	1.241	0.865	0.746	0.546	0.389	1.496
		DNBSEQ-G400_PE150_PCRfree-1	1.005	-	2.732	4.662	1.822	2.777	1.955	1.881	2.288	2.137	1.64	3.73	1.855	1.535	0.89	0.963	0.96	2.728	1.464	1.207	0.964	0.708	0.652	0.416	1.634
		DNBSEQ-G400_PE150_PCRfree-2	1.004	-	2.673	4.772	2.243	2.705	2.05	2.062	2.404	2.118	1.73	3.718	1.707	1.863	1.083	1.049	0.926	3.026	1.553	1.364	0.949	0.932	0.572	0.447	1.804
		NovaSeq6000_PE150	1.005	-	4.814	7.389	3.427	5.364	3.399	2.697	3.706	3.413	2.615	6.851	3.154	2.554	1.697	2.145	1.875	6.455	2.558	1.854	2.415	1.568	1.238	0.884	3.118
31	RetroSeq	BGISEQ-500_PE100	1.384	14.202	-	-	-	-	-	-	-	-	-	-	-	-	-	-	-	-	-	-	-	-	-	-	-
		BGISEQ-500_PE150-1	0.90277	2.944	-	-	-	-	-	-	-	-	-	-	-	-	-	-	-	-	-	-	-	-	-	-	-
		BGISEQ-500_PE150-2	0.867289	2.388	-	-	-	-	-	-	-	-	-	-	-	-	-	-	-	-	-	-	-	-	-	-	-
		HiSeq2500_PE150	0.941504	3.346	-	-	-	-	-	-	-	-	-	-	-	-	-	-	-	-	-	-	-	-	-	-	-
		DNBSEQ-G400_PE100	1.104	3.277	-	-	-	-	-	-	-	-	-	-	-	-	-	-	-	-	-	-	-	-	-	-	-
		DNBSEQ-G400_PE150_PCR-1	0.980844	2.394	-	-	-	-	-	-	-	-	-	-	-	-	-	-	-	-	-	-	-	-	-	-	-
		DNBSEQ-G400_PE150_PCR-2	0.967859	2.305	-	-	-	-	-	-	-	-	-	-	-	-	-	-	-	-	-	-	-	-	-	-	-
		DNBSEQ-G400_PE150_PCRfree-1	1.135	3.033	-	-	-	-	-	-	-	-	-	-	-	-	-	-	-	-	-	-	-	-	-	-	-
		DNBSEQ-G400_PE150_PCRfree-2	1.138	2.908	-	-	-	-	-	-	-	-	-	-	-	-	-	-	-	-	-	-	-	-	-	-	-
		NovaSeq6000_PE150	1.219	3.509	-	-	-	-	-	-	-	-	-	-	-	-	-	-	-	-	-	-	-	-	-	-	-
32	socrates	BGISEQ-500_PE100	101.645	0.533	-	-	-	-	-	-	-	-	-	-	-	-	-	-	-	-	-	-	-	-	-	-	-
		BGISEQ-500_PE150-1	66.179	0.315	-	-	-	-	-	-	-	-	-	-	-	-	-	-	-	-	-	-	-	-	-	-	-
		BGISEQ-500_PE150-2	35.479	0.462	-	-	-	-	-	-	-	-	-	-	-	-	-	-	-	-	-	-	-	-	-	-	-
		HiSeq2500_PE150	80.776	0.384	-	-	-	-	-	-	-	-	-	-	-	-	-	-	-	-	-	-	-	-	-	-	-
		DNBSEQ-G400_PE100	37.34	0.274	-	-	-	-	-	-	-	-	-	-	-	-	-	-	-	-	-	-	-	-	-	-	-
		DNBSEQ-G400_PE150_PCR-1	73.857	0.367	-	-	-	-	-	-	-	-	-	-	-	-	-	-	-	-	-	-	-	-	-	-	-
		DNBSEQ-G400_PE150_PCR-2	73.191	0.345	-	-	-	-	-	-	-	-	-	-	-	-	-	-	-	-	-	-	-	-	-	-	-
		DNBSEQ-G400_PE150_PCRfree-1	51.636	0.666	-	-	-	-	-	-	-	-	-	-	-	-	-	-	-	-	-	-	-	-	-	-	-
		DNBSEQ-G400_PE150_PCRfree-2	101.235	0.681	-	-	-	-	-	-	-	-	-	-	-	-	-	-	-	-	-	-	-	-	-	-	-
		NovaSeq6000_PE150	101.538	0.563	-	-	-	-	-	-	-	-	-	-	-	-	-	-	-	-	-	-	-	-	-	-	-
33	SoftSV	BGISEQ-500_PE100	0.062406	-	1.514	2.974	0.461	2.58	0.386	0.516	1.43	0.766	0.469	5.4	0.722	0.395	0.151	0.222	0.186	3.662	0.65	0.448	0.765	0.213	0.319	0.137	0.789
		BGISEQ-500_PE150-1	0.042883	-	0.595	1.145	0.181	1.058	0.18	0.207	0.517	0.753	0.265	2.217	0.437	0.157	0.09	0.112	0.079	1.442	0.378	0.251	0.283	0.117	0.169	0.067	0.332
		BGISEQ-500_PE150-2	0.042934	-	0.517	1.188	0.175	0.951	0.148	0.225	0.479	0.709	0.269	1.948	0.39	0.138	0.087	0.111	0.06	1.111	0.381	0.265	0.244	0.104	0.172	0.041	0.294
		HiSeq2500_PE150	0.042926	-	0.545	1.691	0.148	2.252	0.187	0.233	0.696	0.869	0.282	2.941	0.393	0.159	0.092	0.106	0.097	1.569	0.357	0.294	0.377	0.081	0.212	0.065	0.382
		DNBSEQ-G400_PE100	0.080992	-	0.976	2.052	0.198	1.901	0.198	0.263	0.876	0.822	0.322	3.479	0.55	0.214	0.077	0.086	0.1	1.874	0.45	0.31	0.435	0.13	0.289	0.076	0.454
		DNBSEQ-G400_PE150_PCR-1	0.157141	-	0.845	1.378	0.218	1.773	0.205	0.241	0.573	0.753	0.318	2.424	0.455	0.201	0.111	0.094	0.106	1.421	0.461	0.314	0.301	0.122	0.217	0.077	0.35
		DNBSEQ-G400_PE150_PCR-2	0.052473	-	0.907	1.507	0.268	2.026	0.261	0.342	0.608	0.811	0.351	2.589	0.503	0.241	0.118	0.145	0.136	1.554	0.516	0.343	0.333	0.138	0.24	0.095	0.442
		DNBSEQ-G400_PE150_PCRfree-1	0.105059	-	1.52	2.396	0.655	1.568	0.603	0.657	1.018	1.044	0.639	2.746	0.85	0.498	0.269	0.333	0.305	1.995	0.787	0.515	0.534	0.287	0.327	0.179	0.744
		DNBSEQ-G400_PE150_PCRfree-2	0.115719	-	2.685	3.69	1.394	2.332	1.32	1.367	1.713	1.697	1.152	3.655	1.477	1.03	0.635	0.651	0.657	2.601	1.21	0.843	0.825	0.556	0.489	0.365	1.313
		NovaSeq6000_PE150	0.102754	-	1.587	12.331	0.81	3.226	0.762	0.798	1.374	1.889	0.806	4.609	0.921	0.759	0.33	0.416	0.401	3.261	0.96	0.54	0.853	0.375	0.438	0.27	0.857
34	Sprites	BGISEQ-500_PE100	1.658	-	331.216	59.12	0.481	72.494	0.546	1.013	27.123	30.192	3.943	373.068	16.733	0.848	0.171	0.272	0.218	11.069	7.228	22.72	16.694	0.586	1.321	0.139	3.212
		BGISEQ-500_PE150-1	1.239	-	175.611	26.924	0.333	22.866	0.34	0.715	5.17	140.072	4.618	229.261	12.7	0.516	0.135	0.236	0.141	5.178	6.578	13.716	5.175	0.629	0.615	0.109	1.291
		BGISEQ-500_PE150-2	0.759215	-	134.98	25.694	0.257	12.419	0.255	0.581	3.608	158.014	6.064	190.233	14.647	0.383	0.108	0.177	0.105	3.654	5.875	11.686	3.953	0.551	0.428	0.101	0.988
		HiSeq2500_PE150	0.433145	-	292.953	57.689	0.299	192.903	0.321	0.739	12.283	417.023	4.852	333.082	14.902	0.751	0.102	0.227	0.137	7.818	7.442	20.314	11.823	2.132	2.915	0.101	2.156
		DNBSEQ-G400_PE100	2.459	-	180.131	37.38	0.318	37.456	0.346	0.701	8.221	201.369	2.978	242.325	19.288	0.67	0.127	0.204	0.138	4.327	4.962	19.776	7.941	0.57	0.882	0.119	2.081
		DNBSEQ-G400_PE150_PCR-1	1.998	-	199.914	22.481	0.312	38.466	0.311	0.601	4.158	114.252	3.574	196.901	10.759	0.412	0.132	0.196	0.136	4.076	7.484	12.853	5.861	0.773	0.761	0.109	1.169
		DNBSEQ-G400_PE150_PCR-2	2.01	-	204.126	22.354	0.378	43.459	0.368	0.763	4.501	120.497	3.502	203.944	11.278	0.454	0.165	0.225	0.163	4.46	7.647	12.782	6.089	0.856	0.836	0.12	1.231
		DNBSEQ-G400_PE150_PCRfree-1	3.791	-	202.891	28.963	0.359	21.219	0.345	0.799	4.887	85.901	4.048	188.629	11.971	0.455	0.147	0.222	0.192	4.767	6.934	14.046	5.54	0.576	0.546	0.119	1.212
		DNBSEQ-G400_PE150_PCRfree-2	3.058	-	196.336	28.76	0.355	19.25	0.357	0.872	4.828	83.397	4.09	180.358	11.282	0.45	0.149	0.222	0.15	4.522	6.559	13.812	5.289	0.571	0.533	0.118	1.201
		NovaSeq6000_PE150	1.288	-	163.41	30.258	0.289	71.942	0.294	0.786	3.914	462.346	2.771	196.609	7.59	0.454	0.115	0.187	0.131	5.923	4.157	11.703	4.905	1.01	1.503	0.143	1.012
35	SvABA	BGISEQ-500_PE100	9.133	3.51	-	-	-	-	-	-	-	-	-	-	-	-	-	-	-	-	-	-	-	-	-	-	-
		BGISEQ-500_PE150-1	6.941	2.938	-	-	-	-	-	-	-	-	-	-	-	-	-	-	-	-	-	-	-	-	-	-	-
		BGISEQ-500_PE150-2	6.828	3.469	-	-	-	-	-	-	-	-	-	-	-	-	-	-	-	-	-	-	-	-	-	-	-
		HiSeq2500_PE150	7.194	2.529	-	-	-	-	-	-	-	-	-	-	-	-	-	-	-	-	-	-	-	-	-	-	-
		DNBSEQ-G400_PE100	7.028	2.945	-	-	-	-	-	-	-	-	-	-	-	-	-	-	-	-	-	-	-	-	-	-	-
		DNBSEQ-G400_PE150_PCR-1	6.999	5.59	-	-	-	-	-	-	-	-	-	-	-	-	-	-	-	-	-	-	-	-	-	-	-
		DNBSEQ-G400_PE150_PCR-2	7.025	3.638	-	-	-	-	-	-	-	-	-	-	-	-	-	-	-	-	-	-	-	-	-	-	-
		DNBSEQ-G400_PE150_PCRfree-1	7.028	3.906	-	-	-	-	-	-	-	-	-	-	-	-	-	-	-	-	-	-	-	-	-	-	-
		DNBSEQ-G400_PE150_PCRfree-2	7.137	3.959	-	-	-	-	-	-	-	-	-	-	-	-	-	-	-	-	-	-	-	-	-	-	-
		NovaSeq6000_PE150	7.201	4.216	-	-	-	-	-	-	-	-	-	-	-	-	-	-	-	-	-	-	-	-	-	-	-
36	Svelter	BGISEQ-500_PE100	7.639	14.05	-	-	-	-	-	-	-	-	-	-	-	-	-	-	-	-	-	-	-	-	-	-	-
		BGISEQ-500_PE150-1	7.401	5.759	-	-	-	-	-	-	-	-	-	-	-	-	-	-	-	-	-	-	-	-	-	-	-
		BGISEQ-500_PE150-2	6.38	13.587	-	-	-	-	-	-	-	-	-	-	-	-	-	-	-	-	-	-	-	-	-	-	-
		HiSeq2500_PE150	7.387	6.237	-	-	-	-	-	-	-	-	-	-	-	-	-	-	-	-	-	-	-	-	-	-	-
		DNBSEQ-G400_PE100	7.861	9.292	-	-	-	-	-	-	-	-	-	-	-	-	-	-	-	-	-	-	-	-	-	-	-
		DNBSEQ-G400_PE150_PCR-1	7.629	6.616	-	-	-	-	-	-	-	-	-	-	-	-	-	-	-	-	-	-	-	-	-	-	-
		DNBSEQ-G400_PE150_PCR-2	8.144	15.719	-	-	-	-	-	-	-	-	-	-	-	-	-	-	-	-	-	-	-	-	-	-	-
		DNBSEQ-G400_PE150_PCRfree-1	7.689	8.688	-	-	-	-	-	-	-	-	-	-	-	-	-	-	-	-	-	-	-	-	-	-	-
		DNBSEQ-G400_PE150_PCRfree-2	7.122	14.896	-	-	-	-	-	-	-	-	-	-	-	-	-	-	-	-	-	-	-	-	-	-	-
		NovaSeq6000_PE150	7.462	20.531	-	-	-	-	-	-	-	-	-	-	-	-	-	-	-	-	-	-	-	-	-	-	-
37	TEMP	BGISEQ-500_PE100	27.443	5.709	-	-	-	-	-	-	-	-	-	-	-	-	-	-	-	-	-	-	-	-	-	-	-
		BGISEQ-500_PE150-1	17.165	1.129	-	-	-	-	-	-	-	-	-	-	-	-	-	-	-	-	-	-	-	-	-	-	-
		BGISEQ-500_PE150-2	16.546	0.991	-	-	-	-	-	-	-	-	-	-	-	-	-	-	-	-	-	-	-	-	-	-	-
		HiSeq2500_PE150	22.279	1.191	-	-	-	-	-	-	-	-	-	-	-	-	-	-	-	-	-	-	-	-	-	-	-
		DNBSEQ-G400_PE100	21.711	3.939	-	-	-	-	-	-	-	-	-	-	-	-	-	-	-	-	-	-	-	-	-	-	-
		DNBSEQ-G400_PE150_PCR-1	29.512	2.144	-	-	-	-	-	-	-	-	-	-	-	-	-	-	-	-	-	-	-	-	-	-	-
		DNBSEQ-G400_PE150_PCR-2	29.734	2.062	-	-	-	-	-	-	-	-	-	-	-	-	-	-	-	-	-	-	-	-	-	-	-
		DNBSEQ-G400_PE150_PCRfree-1	29.28	2.337	-	-	-	-	-	-	-	-	-	-	-	-	-	-	-	-	-	-	-	-	-	-	-
		DNBSEQ-G400_PE150_PCRfree-2	30.206	2.281	-	-	-	-	-	-	-	-	-	-	-	-	-	-	-	-	-	-	-	-	-	-	-
		NovaSeq6000_PE150	29.194	1.009	-	-	-	-	-	-	-	-	-	-	-	-	-	-	-	-	-	-	-	-	-	-	-
38	TIDDIT	BGISEQ-500_PE100	3.302	1.764	-	-	-	-	-	-	-	-	-	-	-	-	-	-	-	-	-	-	-	-	-	-	-
		BGISEQ-500_PE150-1	3.301	1.065	-	-	-	-	-	-	-	-	-	-	-	-	-	-	-	-	-	-	-	-	-	-	-
		BGISEQ-500_PE150-2	3.301	1.493	-	-	-	-	-	-	-	-	-	-	-	-	-	-	-	-	-	-	-	-	-	-	-
		HiSeq2500_PE150	3.302	1.303	-	-	-	-	-	-	-	-	-	-	-	-	-	-	-	-	-	-	-	-	-	-	-
		DNBSEQ-G400_PE100	3.301	1.216	-	-	-	-	-	-	-	-	-	-	-	-	-	-	-	-	-	-	-	-	-	-	-
		DNBSEQ-G400_PE150_PCR-1	3.301	1.087	-	-	-	-	-	-	-	-	-	-	-	-	-	-	-	-	-	-	-	-	-	-	-
		DNBSEQ-G400_PE150_PCR-2	3.302	1.776	-	-	-	-	-	-	-	-	-	-	-	-	-	-	-	-	-	-	-	-	-	-	-
		DNBSEQ-G400_PE150_PCRfree-1	3.301	1.123	-	-	-	-	-	-	-	-	-	-	-	-	-	-	-	-	-	-	-	-	-	-	-
		DNBSEQ-G400_PE150_PCRfree-2	3.301	1.147	-	-	-	-	-	-	-	-	-	-	-	-	-	-	-	-	-	-	-	-	-	-	-
		NovaSeq6000_PE150	3.302	1.406	-	-	-	-	-	-	-	-	-	-	-	-	-	-	-	-	-	-	-	-	-	-	-
39	Ulysses	BGISEQ-500_PE100	0.349742	-	3.569	1.345	0.332	1.087	0.243	0.333	6.095	0.353	0.187	7.932	0.45	0.205	0.165	0.124	0.121	18.889	0.217	59.624	1.094	0.142	0.136	0.07	0.279
		BGISEQ-500_PE150-1	0.356688	-	3.098	1.085	0.182	13.855	0.17	0.23	18.865	0.47	0.304	37.647	0.995	0.158	0.092	0.099	0.093	10.183	0.942	1.596	2.483	0.075	0.089	0.044	0.2
		BGISEQ-500_PE150-2	0.345648	-	2.162	1.003	0.161	8.849	0.165	0.165	37.114	0.419	1.494	124.282	0.594	0.162	0.085	0.08	0.073	2.027	0.464	1.188	1.188	0.069	0.08	0.043	0.164
		HiSeq2500_PE150	0.361379	-	5.173	0.924	0.194	2.329	0.222	0.632	31.482	0.753	0.176	173.315	1.221	0.152	0.102	0.105	0.094	51.374	0.296	0.559	4.95	0.081	0.113	0.059	0.201
		DNBSEQ-G400_PE100	0.356816	-	2.591	0.995	0.204	2.381	0.196	0.202	5.938	0.263	0.161	26.961	0.493	0.167	0.097	0.103	0.098	6.513	0.25	0.659	0.758	0.083	0.087	0.051	0.181
		DNBSEQ-G400_PE150_PCR-1	0.353203	-	3.052	1.049	0.155	20.956	0.151	0.152	16.013	0.303	1.05	110.681	0.496	0.141	0.077	0.087	0.075	2.06	0.339	1.449	1.02	0.068	0.085	0.044	0.153
		DNBSEQ-G400_PE150_PCR-2	0.357094	-	2.785	0.968	0.156	30.898	0.154	0.151	14.708	0.303	1.067	137.202	0.477	0.136	0.077	0.081	0.075	2.022	0.343	1.593	0.981	0.07	0.088	0.045	0.166
		DNBSEQ-G400_PE150_PCRfree-1	0.413133	-	3.774	1.225	0.17	7.349	0.168	0.181	21.642	0.342	0.466	157.006	0.727	0.14	0.08	0.082	0.076	5.02	0.455	1.081	1.618	0.073	0.077	0.045	0.18
		DNBSEQ-G400_PE150_PCRfree-2	0.369828	-	3.513	1.141	0.175	5.565	0.168	0.181	26.357	0.336	0.354	182.907	0.684	0.149	0.079	0.082	0.074	5.788	0.434	1.255	1.471	0.068	0.083	0.042	0.172
		NovaSeq6000_PE150	0.354094	-	2.751	16.912	0.184	73.324	0.206	0.729	7.778	1.004	0.236	7.421	1.511	0.179	0.094	0.109	0.101	77.62	0.8	1.024	2.859	0.107	0.171	0.074	0.277
40	Wham	BGISEQ-500_PE100	8.9	0.385	-	-	-	-	-	-	-	-	-	-	-	-	-	-	-	-	-	-	-	-	-	-	-
		BGISEQ-500_PE150-1	5.294	0.257	-	-	-	-	-	-	-	-	-	-	-	-	-	-	-	-	-	-	-	-	-	-	-
		BGISEQ-500_PE150-2	5.123	0.223	-	-	-	-	-	-	-	-	-	-	-	-	-	-	-	-	-	-	-	-	-	-	-
		HiSeq2500_PE150	5.478	0.254	-	-	-	-	-	-	-	-	-	-	-	-	-	-	-	-	-	-	-	-	-	-	-
		DNBSEQ-G400_PE100	5.274	0.266	-	-	-	-	-	-	-	-	-	-	-	-	-	-	-	-	-	-	-	-	-	-	-
		DNBSEQ-G400_PE150_PCR-1	5.741	0.317	-	-	-	-	-	-	-	-	-	-	-	-	-	-	-	-	-	-	-	-	-	-	-
		DNBSEQ-G400_PE150_PCR-2	6.246	0.239	-	-	-	-	-	-	-	-	-	-	-	-	-	-	-	-	-	-	-	-	-	-	-
		DNBSEQ-G400_PE150_PCRfree-1	6.217	0.318	-	-	-	-	-	-	-	-	-	-	-	-	-	-	-	-	-	-	-	-	-	-	-
		DNBSEQ-G400_PE150_PCRfree-2	6.432	0.251	-	-	-	-	-	-	-	-	-	-	-	-	-	-	-	-	-	-	-	-	-	-	-
		NovaSeq6000_PE150	14.032	0.316	-	-	-	-	-	-	-	-	-	-	-	-	-	-	-	-	-	-	-	-	-	-	-
