## Supplementary Data 11 for "Performance evaluation of structural variation detection using DNBSEQ whole-genome sequencing"

### Sheet: Sheet1
Supplementary Data 11. A list of some tools with good performance of SV detection based on both DNBSEQ and Illumina platforms.
Type	Tool	DNBSEQ		Illumina
		Precision	Sensitivity	Precision	Sensitivity
DEL	Manta	78.4	32.94	64.5	20.8
	GRIDSS	79.03	32.01	60.3	20.45
	SoftSV	78.5	26.74	67.55	14.85
	MetaSV	95.15	24.37	93.15	10
	Lumpy	82.81	23.94	48.1	12.6
DUP	GRIDSS	45.4	17.86	41.35	14.05
	MetaSV	22.57	16.41	24.1	11.65
	Wham	42.11	10.45	11.55	1.55
	SoftSV	10.86	27.25	12.75	31.95
	Manta	49.65	7.12	30.65	1.4
INS	BASIL-ANISE	29.14	12.62	36.5	11.4
	Manta	82	9.86	81.05	11.1
	MELT	75.35	8.88	73.65	7.95
	RetroSeq	55.3	5.57	42.25	3.95
	GRIDSS	91.36	4.04	84.4	1
INV	TIDDIT	25.5	21.04	30	17.8
	DELLY	19.12	25.45	19.4	28.15
	GRIDSS	17.86	23.13	18.95	27.1
	BreakDancer	19.2	16.7	17.95	17.3
	PRISM	29.46	12.59	31.55	10.15
