## Supplementary Data 8 for "Performance evaluation of structural variation detection using DNBSEQ whole-genome sequencing"

### Sheet: Sheet1
Supplementary Data 8. SV hotspots of DNBSEQ platforms
chr	start	end	width
chr1	121102669	121790300	687632
chr1	144509026	145196657	687632
chr2	91744848	92421269	676422
chr3	195216946	195416945	200000
chr4	48978808	49554938	576131
chr4	189651845	190604106	952262
chr5	900150	1100149	200000
chr6	56955481	57827908	872428
chr7	61511179	62337299	826121
chr7	141967783	142167782	200000
chr9	68373626	68573625	200000
chr10	39096656	39296655	200000
chr10	42021163	43018755	997593
chr11	48150093	49147243	997151
chr12	11055784	11255783	200000
chr12	37668561	38395545	726985
chr14	18828207	19203075	374869
chr14	105913040	106462777	549738
chr16	33326671	34398955	1072285
chr16	46062030	46785400	723371
chr17	41362887	41562886	200000
chr19	27554534	28107937	553404
chr20	25863243	26562090	698848
chr21	10266082	11318240	1052159
chr22	16778765	17189121	410357
chrX	61421911	61926683	504773
